# Chronic Hypoxic Signalling Reprograms Metabolism and Alters Redox and Lipid Homeostasis in Rod Photoreceptors

**DOI:** 10.64898/2026.07.03.736307

**Authors:** Larissa P. Govers, Daniel T. Hass, Martin-Paul Agbaga, Claudia Matter, Antonia Fottner, Marijana Samardzija, James B. Hurley, Christian Grimm

## Abstract

Photoreceptors are among the most metabolically active cells in the retina and are therefore highly sensitive to fluctuations in oxygen availability. Age-related tissue changes in the eye affect oxygen delivery to the outer retina, which may result in hypoxic stress within photoreceptors and can contribute to disease development and retinal degeneration. To investigate how chronic hypoxic signalling affects photoreceptor metabolism, we examined a rod-specific *Vhl* knockout mouse (Rod^Δ*Vhl*^), in which constitutive HIF activation mimics the molecular response to hypoxia. Combining a cell-type–enriched multi-omics approach with metabolic flux analysis, we identified an early metabolic response in the retina of Rod^Δ*Vhl*^ mice prior to degeneration. This response was characterized by a shift towards an oxidative redox environment indicated by a decrease in nucleotide precursors and an increased antioxidant response. While steady-state glycolytic flux remained unchanged, the dynamic ^13^C-glucose tracing revealed accelerated carbon flow through the three-carbon glycolytic intermediates, indicating a carbon rerouting. Outer segment lipidomics revealed selective remodelling of phosphatidylcholine and phosphatidylethanolamine species toward more oxidation-resistant and elongated acyl chains, supported by early gene upregulation of essential enzymes involved in fatty acid elongation, desaturation and oxidation. Together, these findings indicate a coordinated shift in metabolic and lipid pathways in photoreceptors under chronic hypoxic stress, consistent with an adaptive response that may help preserve outer segment integrity and improve stress resilience.
