## Supplemental Table 1 for "Chronic Hypoxic Signalling Reprograms Metabolism and Alters Redox and Lipid Homeostasis in Rod Photoreceptors"

### Sheet: Sheet1
Table S1:
Differentially regulated proteins in rod∆Vhl retinas
cutoff: p ≤ 0.05
ONL UP	ABUNDANCE RATIO	P-VALUE	ONL DOWN	ABUNDANCE RATIO	P-VALUE		PS UP	ABUNDANCE RATIO	P-VALUE	PS DOWN	ABUNDANCE RATIO	P-VALUE
Ddah2	1.263	0.0427407	Crygc	0.01	1e-17		Krt10	1.286	0.0476135	Ampd2	0.01	1e-17
Eif4a3	1.268	0.0394245	Dpp7	0.01	1e-17		Dnajc5	1.289	0.0457743	Morf4l2	0.01	1e-17
Cct6a	1.269	0.0393033	Epha4	0.01	1e-17		H1-0	1.301	0.0383936	Slc14a1	0.01	1e-17
Sf3b6	1.275	0.0351713	Kdm5b	0.01	1e-17		Uso1	1.301	0.0465647	Ppwd1	0.01	1e-17
H1-1	1.276	0.0348556	Sp6	0.01	1e-17		Rer1	1.306	0.0359909	Thap11	0.01	1e-17
Cfl1	1.277	0.0340274	Polr3c	0.01	1e-17		Grhpr	1.311	0.0341393	Exosc1	0.01	1e-17
Pdxk	1.283	0.0484155	Tbca	0.01	1e-17		Rpl35a	1.313	0.0324655	Rpusd2	0.01	1e-17
Blvra	1.284	0.0306523	Ddx3y	0.01	1e-17		Cspg5	1.314	0.0497809	Rsrc2	0.01	1e-17
Rps18	1.286	0.0295024	Csnk1g1	0.01	1e-17		Bbs7	1.317	0.0308645	Gpatch11	0.01	1e-17
Sarnp	1.286	0.029429	Diras2	0.01	1e-17		Hnrnpc	1.321	0.0377623	Magi3	0.01	1e-17
Cct2	1.29	0.0277783	L3hypdh	0.01	1e-17		Tpi1	1.321	0.0288376	Sumo3	0.01	1e-17
Dctn2	1.291	0.027015	Pofut1	0.01	1e-17		Bub3	1.322	0.0442402	Prpf38a	0.01	1e-17
Prpf6	1.293	0.0369102	Abr	0.01	1e-17		Hcn1	1.326	0.0408972	Rsbn1	0.01	1e-17
Hbb-b1	1.294	0.0258958	Abhd8	0.01	1e-17		Pfn2	1.331	0.0383389	Rybp	0.01	1e-17
Sptan1	1.296	0.0252139	Mmgt1	0.01	1e-17		Hist3h2ba	1.335	0.0381722	Chd7	0.01	1e-17
Rufy3	1.298	0.0423546	Crygb	0.01	1e-17		Hmgb1	1.335	0.0236139	Exosc4	0.01	1e-17
Psma1	1.299	0.0238206	Mrpl38	0.01	1e-17		Ptma	1.339	0.0253749	Kdm2a	0.01	1e-17
Rps17	1.299	0.0216666	Mrpl4	0.01	1e-17		Ncl	1.34	0.0221191	Fibp	0.01	1e-17
Ptms	1.302	0.0224326	Suds3	0.01	1e-17		Ass1	1.343	0.0211283	Xrcc1	0.01	1e-17
Gstp1	1.303	0.0221728	Plcb3	0.01	1e-17		Aldh1a1	1.344	0.0403403	Usp6nl	0.01	1e-17
Rps10	1.307	0.0292893	Acot9	0.01	1e-17		Krt1	1.345	0.0204828	Nop2	0.01	1e-17
Fen1	1.318	0.0276004	Jpt1	0.01	1e-17		Gbe1	1.361	0.0300287	Znf207	0.01	1e-17
Pcbd2	1.318	0.0252146	Pptc7	0.01	1e-17		Ddx3x	1.361	0.0283888	Ebna1bp2	0.01	1e-17
Rps19	1.32	0.02402	Usp15	0.01	1e-17		Xpnpep1	1.364	0.0163613	Bmi1	0.01	1e-17
Rps3a	1.326	0.0148403	Polg2	0.01	1e-17		Atp1b1	1.364	0.0325067	Zbtb7a	0.01	1e-17
Ppme1	1.327	0.0328641	Akap10	0.01	1e-17		Prkar1a	1.365	0.0302863	Patj	0.01	1e-17
Vim	1.328	0.0143467	Ubp1	0.01	1e-17		Lman1	1.365	0.0259157	Gabpb1	0.01	1e-17
Hars1	1.329	0.0265026	Pigk	0.01	1e-17		Hmga1	1.369	0.0142609	Sv2a	0.01	1e-17
Ywhaq	1.331	0.01937	Slc12a2	0.01	1e-17		Fam162a	1.373	0.0237531	Prpf40b	0.01	1e-17
Psmd3	1.345	0.0235579	Mcee	0.01	1e-17		Map2k1	1.374	0.0326729	Eed	0.01	1e-17
Armc6	1.348	0.0201135	Tmem11	0.01	1e-17		Krt82	1.377	0.012579	Folh1	0.01	1e-17
Tsn	1.348	0.0224204	Nt5m	0.01	1e-17		Ift80	1.377	0.0124239	Nhp2	0.01	1e-17
Nup93	1.35	0.0496041	Hs2st1	0.01	1e-17		Pdlim5	1.38	0.0479813	Rnf40	0.01	1e-17
Psmd6	1.352	0.0441825	Gigyf2	0.01	1e-17		Ybx1	1.38	0.0178255	Trip12	0.01	1e-17
Psma4	1.356	0.0115335	Mvb12a	0.01	1e-17		Rsl1d1	1.383	0.0309993	Ddx50	0.01	1e-17
Snrpa1	1.359	0.0423775	Agpat1	0.01	1e-17		Sfpq	1.384	0.014712	Tagln3	0.01	1e-17
Pdxp	1.36	0.0149941	Prune1	0.01	1e-17		Clybl	1.386	0.0467767	Picalm	0.01	1e-17
Arf4	1.361	0.0425787	Sirt3	0.01	1e-17		ALB	0.941	0.52335	Tmcc1	0.01	1e-17
Cbx8	1.366	0.0186763	Tmem256	0.01	1e-17		Nes	1.39	0.0102175	Snx5	0.01	1e-17
Ube2d2	1.367	0.0442945	Rdh13	0.01	1e-17		Ndrg2	1.396	0.0150547	Sh3glb2	0.01	1e-17
Elob	1.37	0.0127029	Pum1	0.01	1e-17		Surf4	1.398	0.0425174	Rxra	0.01	1e-17
Arf1	1.373	0.0402145	Mtx1	0.01	1e-17		Sub1	1.402	0.0124083	Dimt1	0.01	1e-17
Snrpd1	1.373	0.00637953	Sec16a	0.01	1e-17		Rpl34	1.403	0.0121072	Dlgap4	0.01	1e-17
H1-2	1.379	0.00573711	Tmem109	0.01	1e-17		Nampt	1.406	0.0250163	Cdyl	0.01	1e-17
Rps5	1.386	0.0256162	Tars2	0.01	1e-17		Krt75	1.406	0.0245901	Polr3c	0.01	1e-17
Mocs3	1.386	0.011343	Gcsh	0.01	1e-17		Plekha2	1.409	0.0327275	Zbtb14	0.01	1e-17
H2aw	1.388	0.00483598	Tctn3	0.01	1e-17		Fth1	1.414	0.0139395	Itgb5	0.01	1e-17
Alb	1.39	0.00458658	Spata7	0.01	1e-17		Coro1b	1.415	0.0388252	Igsf8	0.01	1e-17
Pin4	1.39	0.0387951	Psmb8	0.01	1e-17		Akap9	1.42	0.0373741	Nudt18	0.01	1e-17
Lypla2	1.391	0.0379	Spice1	0.01	1e-17		Crym	1.421	0.00629494	Alg11	0.01	1e-17
Pgm1	1.392	0.00449261	Itga1	0.01	1e-17		Scgn	1.423	0.0354212	Tbca	0.01	1e-17
Gngt1	1.393	0.0270822	Poldip2	0.01	1e-17		Nono	1.425	0.00960469	Rps6ka3	0.01	1e-17
Vcl	1.395	0.0252263	Rhpn1	0.01	1e-17		Dsp	1.429	0.0098705	Chd1l	0.01	1e-17
Rpl34	1.399	0.0296278	Arl13b	0.01	1e-17		Lyar	1.436	0.0317066	Lgmn	0.01	1e-17
Hmgn1	1.413	0.00294808	Cnga3	0.01	1e-17		Washc2	1.436	0.0230164	Idi1	0.01	1e-17
Jmy	1.416	0.0389635	Mtcl1	0.01	1e-17		Strip1	1.437	0.035918	Cstf2	0.01	1e-17
Napa	1.419	0.0290112	Adck1	0.01	1e-17		Nucks1	1.439	0.0249244	Pip4k2a	0.01	1e-17
Mif	1.419	0.0045762	Bax	0.01	1e-17		Scamp5	1.44	0.0300008	Ddx3y	0.01	1e-17
Snap25	1.42	0.00261748	Zfyve1	0.01	1e-17		Raly	1.443	0.0101714	Gatad2b	0.01	1e-17
Ube2n	1.422	0.00462814	Orc2	0.01	1e-17		Jup	1.446	0.0246717	Ufsp1	0.01	1e-17
Mapre1	1.426	0.034044	Osbpl9	0.01	1e-17		Ythdc1	1.447	0.0187907	Atxn10	0.01	1e-17
Uchl3	1.427	0.0216942	Pnpt1	0.01	1e-17		Emc7	1.459	0.0192535	Fxn	0.01	1e-17
Cdkn1b	1.431	0.0375383	Rabgef1	0.01	1e-17		Tmed4	1.46	0.0151872	Csnk1g1	0.01	1e-17
Fam162a	1.443	0.0327775	Ndufaf1	0.01	1e-17		Rngtt	1.466	0.00687297	Eif4e2	0.01	1e-17
Lin7c	1.444	0.0177112	Timm17b	0.01	1e-17		H1-4	1.473	0.00268038	Fhod3	0.01	1e-17
Calb2	1.445	0.0173949	Nnt	0.01	1e-17		Golga5	1.476	0.00327428	Borcs5	0.01	1e-17
Ctbp1	1.448	0.0214836	Snta1	0.01	1e-17		Anln	1.476	0.0214754	Ubac2	0.01	1e-17
Nedd8	1.449	0.0319085	Akap1	0.01	1e-17		Krt42	1.481	0.00211555	Hspbp1	0.01	1e-17
Gsta4	1.449	0.0124577	Adgrv1	0.01	1e-17		Elovl4	1.483	0.0156459	Ift81	0.01	1e-17
Tmem230	1.451	0.0159093	Dnajc24	0.01	1e-17		Csnk1d	1.486	0.0181459	Gfap	0.01	1e-17
Magohb	1.452	0.0025645	Pym1	0.01	1e-17		Acbd3	1.496	0.0068007	Arl5b	0.01	1e-17
Cdr2	1.452	0.0292225	Dmac1	0.01	1e-17		Hspa1l	1.5	0.00264911	Mrrf	0.01	1e-17
Pea15	1.455	0.0129538	Ift57	0.01	1e-17		Hmgn2	1.505	0.00823092	Fam160a1	0.01	1e-17
Snrpb2	1.456	0.0118488	Enah	0.01	1e-17		Dek	1.509	0.00281527	Cops7b	0.01	1e-17
Ywhaz	1.457	0.00122787	Map2k4	0.01	1e-17		Tm9sf2	1.509	0.0046858	Cryba1	0.01	1e-17
Crocc	1.46	0.00116041	Fam43a	0.01	1e-17		Cdk9	1.512	0.0342618	Stk19	0.01	1e-17
Nudc	1.466	0.00186174	Mrpl3	0.01	1e-17		Fchsd1	1.512	0.0100659	Serpinf1	0.01	1e-17
Mrgbp	1.47	0.0391261	Dyrk1a	0.01	1e-17		Khsrp	1.524	0.00324986	Tmed5	0.01	1e-17
Fdps	1.476	0.00975017	Nccrp1	0.01	1e-17		Ccdc87	1.525	0.0010883	Ubr7	0.01	1e-17
Ywhab	1.478	0.0021325	Heg1	0.01	1e-17		Sh3bp1	1.526	0.00962178	Mab21l2	0.01	1e-17
Ftl1	1.48	0.0220422	Pi4kb	0.01	1e-17		Cnrip1	1.535	0.0020363	Csk	0.01	1e-17
Clu	1.483	0.0265585	Ythdf3	0.01	1e-17		Cnn3	1.544	0.00874271	L3hypdh	0.01	1e-17
Ppp2r1a	1.49	0.000631775	Acot8	0.01	1e-17		Hk1	1.558	0.000616748	Ubr1	0.01	1e-17
Cplx4	1.492	0.00060543	Wwc2	0.01	1e-17		Rpap1	1.564	0.00171176	Stk38l	0.01	1e-17
Eif3l	1.494	0.0187962	Dym	0.01	1e-17		Ptms	1.567	0.000449509	Ctsf	0.01	1e-17
Cbr1	1.496	0.00100876	Pklr	0.01	1e-17		Gulo	1.567	0.0110914	Mrps17	0.01	1e-17
Nutf2	1.497	0.00545483	Exd2	0.01	1e-17		Rpl39	1.57	0.00682777	Rmdn1	0.01	1e-17
Gstt2	1.5	0.0495189	Ltf	0.01	1e-17		Cnot2	1.575	0.0234684	Aup1	0.01	1e-17
Gps1	1.501	0.00857076	Mrs2	0.01	1e-17		Ndrg1	1.579	0.000537614	Fuom	0.01	1e-17
Lsm6	1.503	0.0272827	Ing5	0.01	1e-17		Zfa	1.58	0.00413475	Khdc4	0.01	1e-17
Cul1	1.504	0.0184543	Tmem168	0.01	1e-17		Tm9sf4	1.585	0.023629	Parpbp	0.01	1e-17
Srp14	1.505	0.0172609	Sfn	0.01	1e-17		Src	1.592	0.00345554	Rhof	0.01	1e-17
Dbi	1.519	0.00440277	Atp4a	0.01	1e-17		Rrbp1	1.596	0.00681408	Seh1l	0.047	1e-17
Ywhae	1.524	0.000309264	Rdh5	0.01	1e-17		Cabp7	1.598	0.022838	Taf9	0.053	1e-17
Myl6	1.529	0.00574969	Stxbp5	0.01	1e-17		Pias3	1.6	0.0489116	Sdhaf1	0.058	3.10862e-15
Galk1	1.531	0.00532785	Twistnb	0.01	1e-17		Selenbp1	1.601	0.000284779	Lamtor1	0.061	1e-17
Tbl2	1.533	0.00343611	Ythdf1	0.01	1e-17		Pcbd2	1.615	0.000218442	Fam107b	0.062	1e-17
Ablim2	1.534	0.0405422	Serpina3k	0.01	1e-17		Snx2	1.625	0.0418643	Sipa1l3	0.066	1e-17
Ahcyl2	1.54	0.0278069	Mtr	0.01	1e-17		H1-5	1.626	0.00017772	Pofut1	0.069	1e-17
Clta	1.55	0.000804988	Pdcd4	0.01	1e-17		Pgm1	1.631	0.000162633	Cstf3	0.07	2.22045e-16
Rps16	1.551	0.000168411	Wdfy1	0.01	1e-17		Mif	1.632	0.000170085	Ptpre	0.072	2.44249e-15
Npl	1.555	0.00341972	Metap1	0.01	1e-17		Znf638	1.636	0.0127002	Flot2	0.073	3.9968e-15
Rprd1b	1.558	0.00225221	Gucy1b1	0.01	1e-17		Alkbh5	1.642	0.0020263	Rai14	0.076	1.11022e-15
Snrpd3	1.56	0.000440116	Sntb1	0.01	1e-17		Vat1l	1.642	0.00210083	Ppil3	0.079	1e-17
Ap2s1	1.56	0.00362978	Akt3	0.01	1e-17		Creb1	1.657	0.0167139	Syt3	0.079	1e-17
Prdx6	1.56	0.000142497	Arl6ip4	0.01	1e-17		Ctsb	1.662	0.000736671	Cuta	0.08	1e-17
Calb1	1.56	0.00186998	C4b	0.017	1e-17		Plec	1.673	0.016518	Cmc2	0.08	1e-17
Psmd11	1.561	0.000551223	Fbxl15	0.047	1e-17		Krt73	1.697	0.00919505	Lin7a	0.081	7.88036e-13
Arpc5l	1.563	0.0334406	Acsm2	0.047	1e-17		Rab6b	1.715	0.00123256	Pnpla6	0.081	2.10276e-12
Mcts1	1.57	0.0340493	Tuba1c	0.048	1e-17		Ttll10	1.717	5.0055e-05	Ctr9	0.083	1e-17
Lztfl1	1.572	0.0365148	Dolk	0.048	7.4607e-14		Golga4	1.734	0.0170826	Marcksl1	0.087	1e-17
Psap	1.574	0.0216893	Tm9sf4	0.052	1e-17		Nup214	1.736	0.00154029	Abr	0.089	1e-17
Hbb-b2	1.574	0.00203246	Sh3glb2	0.057	1.38778e-13		Trim27	1.739	0.0175139	Ints14	0.09	1e-17
Tlcd3b	1.581	0.00746149	Tdrd3	0.058	1e-17		Cd47	1.742	0.000525178	Zc3h14	0.093	1.02696e-12
Akr1b1	1.589	0.00142432	Aasdhppt	0.059	1.17684e-14		Pdxp	1.751	2.33108e-05	Polr2k	0.093	1e-17
Atp1b1	1.594	0.013044	Vamp4	0.062	1e-17		Akr1b8	1.769	0.0277682	Rbmx2	0.094	7.41258e-11
P4ha1	1.595	0.0179703	Smap1	0.062	1e-17		Gpr108	1.778	0.011751	Abhd8	0.094	1e-17
Psmd13	1.599	0.00139565	Yipf3	0.062	1e-17		Plgrkt	1.782	0.0047894	Rab8b	0.098	1.5099e-14
Znf385a	1.604	0.00166312	Pak5	0.064	1.59335e-11		A2m	1.802	0.0262372	Fntb	0.098	1e-17
Nudt2	1.606	0.0209944	Pgk2	0.064	1e-17		Hbb-b2	1.818	0.00655838	Flnb	0.099	3.55271e-15
Vta1	1.606	0.0291893	Rmnd1	0.065	1e-17		Maneal	1.852	0.00246234	Mmgt1	0.1	1e-17
Hba	1.608	4.81871e-05	Carhsp1	0.071	1e-17		Ehd4	1.852	0.00977531	Ssu72	0.106	1.69968e-11
Acp1	1.613	0.00265426	Tmem167a	0.072	8.00182e-12		Asap2	1.879	1.31373e-06	Nup155	0.109	6.08624e-13
Ak4	1.614	0.0175185	Pkn2	0.072	1e-17		Hsbp1	1.89	0.000331899	Fyttd1	0.111	1.03388e-09
Dnmt3a	1.624	0.0016511	Orc3	0.072	2.22045e-16		Ckmt2	1.892	0.00126837	Tp53bp1	0.112	4.21056e-10
Mab21l2	1.632	0.0194611	Myt1	0.073	1e-17		Krt5	1.902	8.29462e-07	Rnf220	0.117	2.80202e-09
Copz1	1.634	0.0169476	Bysl	0.074	1e-17		Rab4b	1.903	0.0474691	Lbr	0.122	5.34849e-09
Vps25	1.639	0.0223568	Supv3l1	0.076	1e-17		Dr1	1.913	0.044361	Crygb	0.178	1e-17
Wdr60	1.639	0.0240834	Tmem160	0.076	1.64595e-10		Clu	1.916	5.6442e-07	Mrpl38	0.211	9.53428e-09
Sh3bgrl	1.64	0.0145693	Jrkl	0.076	1e-17		Tspan1	1.924	6.6102e-06	Tmem167a	0.248	1.65385e-05
Znf385b	1.642	0.0207061	Fam136a	0.077	7.10543e-15		Rrp1	1.929	0.0122571	Nek9	0.258	2.50296e-06
Snx12	1.646	0.00133446	Pip4k2a	0.078	4.85167e-13		Rfc5	1.93	0.00373885	Eefsec	0.279	0.000123766
Sec22b	1.646	2.84128e-05	Gne	0.084	7.10543e-15		Hspa12a	1.937	0.0305516	Krt4	0.281	1.22404e-10
Anln	1.648	1.79939e-05	Pcdh15	0.085	1.28294e-09		Tbl2	1.944	3.5285e-07	Tuba1a	0.345	1.28786e-14
Erh	1.651	0.000102905	Herc4	0.085	1e-17		Slc4a8	1.947	0.00540334	Ebp	0.346	8.51189e-05
Cops4	1.657	0.000519263	Rbck1	0.085	1e-17		Krt15	1.958	2.37452e-06	Mrpl4	0.362	7.99693e-05
Pcp4	1.662	0.0105193	Rbm15b	0.085	1e-17		Tgoln1	1.966	0.00108933	Hkdc1	0.385	4.09221e-06
Mbd2	1.67	0.00135229	Fry	0.088	2.95087e-09		Vtn	1.982	2.55681e-05	Cryba2	0.385	3.75833e-05
Pfdn2	1.675	0.00319959	Gtf2a1	0.09	1e-17		Ncor1	1.991	0.000126553	Prkaa1	0.391	0.00171419
Prorsd1	1.69	0.0166279	Cdc42ep4	0.091	1e-17		Brsk2	1.997	0.00771975	Cygb	0.394	0.00220283
Rexo2	1.692	0.01373	Cmtm5	0.091	1e-17		Mfge8	2.037	5.2442e-08	Tbl1x	0.406	9.87059e-05
Trappc3	1.705	0.00740294	Rnf14	0.091	7.17204e-14		Bloc1s2	2.042	0.00261265	Tmem260	0.406	0.00142332
Pde6g	1.72	0.00509158	Acad10	0.092	2.22045e-16		Bnip3l	2.076	0.00443965	Setd7	0.407	8.09742e-05
Vamp2	1.723	0.00027943	Casp3	0.096	1e-17		Gar1	2.091	0.00161704	Traf3ip1	0.41	0.00647829
Gstm1	1.726	3.11455e-05	Ap3s2	0.097	1e-17		Nkiras2	2.105	0.0137768	Tdrd3	0.416	0.000117095
Gmfb	1.733	0.00519532	Zbtb4	0.098	1e-17		Smg9	2.127	0.00106378	Flot1	0.417	0.00765325
Lsm3	1.738	0.00586148	Rpf1	0.098	2.36766e-12		Msh6	2.163	0.00288076	Pde6c	0.418	9.47993e-11
Cisd1	1.755	0.000478511	Fah	0.099	1.11005e-11		Galk1	2.176	7.60001e-09	Gstz1	0.421	1.92969e-07
Cdhr1	1.764	0.0240003	Pars2	0.103	1.81601e-10		H3c2	2.2	0.000198444	Pea15	0.423	2.36538e-09
Sf3b5	1.764	0.000410725	Tctn1	0.11	7.67608e-13		Egln1	2.238	7.16475e-07	Coro2b	0.431	6.572e-05
Rab6b	1.765	0.00229797	Parl	0.117	1.74112e-07		Hmgb3	2.255	3.95496e-08	Sec16b	0.433	3.43521e-11
Cope	1.771	0.00349189	Nudt4	0.128	7.8515e-13		Cdh4	2.255	0.00135875	Mepce	0.434	0.000310676
Hspa2	1.776	0.00114665	Ssx2ip	0.153	4.76188e-07		Lyz1	2.26	2.34878e-07	Ttyh3	0.439	0.0217507
Spcs1	1.777	0.0086526	Ift80	0.188	1e-17		Cript	2.285	0.00492789	Cryaa	0.443	1.87667e-10
Stmn1	1.78	0.00742629	Ift172	0.192	2.70739e-12		Yeats4	2.287	0.00105968	Crybb2	0.444	2.47247e-11
Edf1	1.788	0.000128408	Nek9	0.213	2.54279e-10		Rbm4b	2.351	5.95465e-08	Ift46	0.453	0.00049264
Cask	1.793	0.0220072	Pcdh12	0.244	2.66481e-10		Hspa2	2.366	7.01263e-08	Crybb3	0.458	0.000456466
Nipsnap2	1.798	0.000412466	Krt15	0.27	1e-17		Fabp7	2.392	1.31665e-05	Mybl1	0.464	0.00177245
Ywhag	1.798	2.65343e-06	Krt79	0.271	1e-17		Rbck1	2.458	0.00218547	Scpep1	0.466	0.0322643
Pafah1b3	1.799	0.000133806	Prpf18	0.271	3.37737e-06		Tceal3	2.736	1.61165e-05	Osbpl8	0.471	0.00236672
Dap3	1.802	0.0429011	Sp3	0.277	6.95e-14		Efr3a	2.771	0.002297	Ina	0.476	0.0137151
Arpc3	1.816	0.0171974	Clic4	0.29	3.09359e-10		Nup58	2.883	4.34745e-06	Cryba4	0.478	0.00120949
Vbp1	1.82	0.0227171	Rwdd4	0.291	0.000102097		Slc16a3	2.884	2.05658e-12	Bola3	0.481	0.00111049
Rd3	1.823	0.00587665	Ube2r2	0.298	1.49203e-08		H3-3a	2.897	5.09746e-06	Sirt4	0.482	0.00281192
Cggbp1	1.825	0.00263773	Brwd1	0.312	1.6126e-09		Cenpe	3.09	5.50595e-11	Dnm2	0.487	6.95575e-06
Gar1	1.834	0.000679065	Lyz1	0.323	1.03981e-08		Ubl4a	3.349	9.44273e-05	Prss2	0.494	4.47362e-06
Tma7	1.835	2.2846e-07	Ctsz	0.325	3.93591e-07		Ppp1r3g	3.561	9.61675e-13	Arpc3	0.495	6.90802e-05
Arhgap1	1.837	0.0491592	Krt82	0.326	1e-17		Zc3h18	3.696	1.74922e-10	Slc25a31	0.496	0.000282762
Hmbs	1.838	0.00131613	Fibp	0.331	2.60167e-06		Mthfd1l	4.043	1e-17	Mfap1b	0.497	0.0328611
Arpc5	1.838	0.00623172	Qtrt1	0.342	4.60714e-07		Gpalpp1	4.304	1.35064e-08	Dbr1	0.501	0.000129728
Rpa3	1.842	0.00690119	U2af1l4	0.359	0.000249547		Nelfa	7.123	4.08562e-14	Isoc2a	0.504	2.91792e-06
Snu13	1.856	5.65534e-05	Ift22	0.359	4.97112e-06		Borcs6	8.067	5.41722e-12	Cwc27	0.506	1.17807e-07
Chmp2a	1.861	8.86986e-05	Rfx1	0.364	0.000435733		Exd2	8.531	2.44404e-12	Srbd1	0.506	3.88141e-09
Ctdspl2	1.868	0.00290932	Rpap1	0.372	3.57418e-09		Pak3	8.578	2.44249e-15	Zcchc8	0.51	0.00602425
Rbx1	1.876	0.00411987	Neurod1	0.392	0.00423524		Cyrib	8.614	1.06359e-12	Larp7	0.512	0.00249222
Ube2k	1.877	0.00414731	Slc34a2	0.399	2.92371e-05		Cdk13	8.981	2.17502e-11	Guca1b	0.515	6.94215e-08
Polr2k	1.886	0.00407489	Atp1a4	0.405	0.00483528		Ncstn	9.416	2.54704e-10	Tuba1c	0.52	0.00386254
Cops7a	1.894	1.68794e-05	Stk19	0.408	0.00193527		Wasl	9.637	2.6248e-10	Krt27	0.52	0.00301243
Rcl1	1.897	0.0451648	Ptprd	0.414	0.00726295		Ankrd46	9.656	1e-17	Paqr4	0.522	0.00403103
Col6a2	1.9	0.00227545	Csk	0.426	0.030762		Slc2a3	9.766	1e-17	Ctnna2	0.523	0.00299083
Fgf2	1.904	0.031338	Mycn	0.428	0.00241151		Sh3glb1	9.915	4.08562e-14	Plcb3	0.525	0.00846217
Eif1	1.91	0.00148875	Znf319	0.428	0.000260109		Ildr2	10.033	3.4861e-14	Iqcb1	0.528	0.0113563
Reep5	1.922	0.0111022	Vwa8	0.435	0.00358047		Fiz1	10.118	1e-17	Ago3	0.529	0.00173896
Snrpb	1.926	1.72231e-05	Krt72	0.437	4.46777e-07		Gramd1b	10.384	3.77476e-15	Cep250	0.529	5.41372e-06
H4c1	1.928	2.23247e-08	Cnot2	0.44	0.000187939		Fam91a1	11.085	2.20934e-13	Card11	0.529	5.11368e-07
Ywhah	1.935	2.18146e-05	Zbtb14	0.442	0.004776		Impad1	11.143	1e-17	Epb41l5	0.536	0.000808231
Snrpf	1.942	0.00102665	Pilrb	0.442	0.000478611		Ltf	11.147	1e-17	Ecsit	0.536	0.0147272
H2az2	1.943	1.51187e-08	Ddx55	0.443	0.0103855		Wipi1	11.194	1e-17	Srp19	0.537	0.0105004
Fam3a	1.945	0.0173422	Smc5	0.445	0.000582729		Brd9	11.208	1e-17	Nudt16	0.538	0.0427553
Napb	1.959	1.35318e-05	Dsg1a	0.445	0.00360809		Tpm2	11.471	2.2804e-13	Map1lc3a	0.543	3.43373e-05
Manf	1.972	0.00138586	Nit1	0.451	0.0122941		Cpsf2	11.524	1e-17	Lsm2	0.552	6.5884e-05
Ttc21b	1.988	0.000412857	Krt42	0.457	2.24588e-10		Ppp1r10	11.685	5.87974e-13	Ptrh2	0.554	0.000119614
Dynll2	1.992	7.09813e-06	Septin6	0.461	0.00213523		Arfrp1	11.911	1e-17	Ubxn6	0.556	0.00872497
Snrpa	2.008	1.39822e-06	Nes	0.464	1.2605e-10		Rnaseh2b	12.077	4.97047e-12	Chchd2	0.559	0.00480327
Epb41l3	2.025	1.43828e-06	Them4	0.468	0.000286287		Jrkl	12.334	1e-17	Plcxd2	0.561	0.00815326
Naa50	2.028	0.013426	Abcb8	0.469	0.000517327		Ccdc66	13.023	1e-17	Nop16	0.565	0.0185104
Ttc38	2.045	0.000380217	Grid2	0.47	0.000119249		Rexo4	13.856	1e-17	Atp1a4	0.566	0.019237
Gstt1	2.065	0.000337372	Tomm40l	0.473	0.0041738		Ccz1	14.397	1e-17	Prdx3	0.568	2.98913e-05
Snrpd2	2.066	3.19744e-09	Isy1	0.475	0.00681415		Ermp1	14.495	8.88178e-16	Glrx5	0.577	0.013218
Znf830	2.067	0.00635709	Dnajc10	0.478	0.0210948		Wbp4	14.842	1e-17	Kirrel1	0.577	5.06078e-06
Pigs	2.081	0.000908041	Mrps22	0.478	0.00507773		Cwf19l1	15.116	1e-17	Them6	0.579	0.0161561
Stat3	2.089	0.00107451	Kirrel1	0.48	1.68717e-05		Mrs2	19.854	1e-17	Cryab	0.579	0.000266251
Nudt21	2.094	4.12974e-07	Tubb6	0.484	0.00072759		Anxa2	20.26	1e-17	Adpgk	0.584	0.0217461
Gap43	2.104	0.0234423	Chchd4	0.485	0.0488141		Bnip3	100	1e-17	Pptc7	0.586	0.00941896
Ufc1	2.108	0.000605521	Ubr1	0.486	0.0246543		Vac14	100	1e-17	Tubb6	0.591	0.0107095
RTRAF	2.11	8.34004e-07	Krt73	0.487	0.00154466		Rpe65	100	1e-17	Dcakd	0.593	0.00132987
Gstz1	2.116	0.00486478	Pdia5	0.494	0.000326146		Dpy19l1	100	1e-17	Krt79	0.602	9.96184e-05
Lama3	2.119	0.0401122	Hoxa9	0.497	0.0108999		H2-K1	100	1e-17	Znf24	0.604	0.0132607
Ube2i	2.15	4.30967e-07	Krt2	0.505	1.15699e-08		Ccdc6	100	1e-17	Snu13	0.605	0.0149314
Tspan1	2.154	1.86017e-06	Luc7l	0.513	2.89344e-06		D8Ertd738e	100	1e-17	Thap12	0.606	0.00163207
Slc16a3	2.216	1.3613e-07	Krt10	0.514	2.64909e-08		Arf2	100	1e-17	Tert	0.606	0.00163207
Hint3	2.246	0.0113587	Atp2b2	0.517	0.00513632		Plin3	100	1e-17	Tubb4a	0.607	0.000242481
Psme3	2.29	0.000132473	Rcor3	0.523	0.00714708		Fgf2	100	1e-17	Exosc3	0.608	0.0313271
Chmp4b	2.309	0.000134438	Vcam1	0.526	0.00631847		Cask	100	1e-17	Ttc38	0.608	1.69113e-05
Fth1	2.313	2.47135e-10	Mgat5	0.527	0.000108249		Mpnd	100	1e-17	Luc7l	0.61	0.000552455
Arid2	2.334	0.00314599	Grm1	0.529	0.0284719		Rcn1	100	1e-17	Cep41	0.611	0.0230638
Ppif	2.339	0.00817879	Kalrn	0.54	0.00551361		Zbtb8os	100	1e-17	Fbxl15	0.611	0.00121969
Cisd2	2.371	5.15686e-05	Agk	0.54	0.0252949		Bcas2	100	1e-17	Ube3a	0.612	0.0200176
Mrps11	2.383	0.0173223	Strn4	0.542	0.00410945		Sf1	100	1e-17	Uqcc1	0.613	0.0270373
Rps19bp1	2.412	0.0021517	Tubal3	0.548	6.48027e-05		Asph	100	1e-17	Tubal3	0.614	0.000957933
Itpk1	2.433	1.61819e-07	Ptrh2	0.561	0.0109192		Tns3	100	1e-17	Arl8b	0.615	0.000182808
Arf2	2.435	0.00916626	Rock2	0.561	0.0248962		Clp1	100	1e-17	Polg2	0.622	0.00749392
Plin3	2.435	0.00916626	Mybl1	0.563	0.0016771		Zc3h4	100	1e-17	Ccdc12	0.624	0.0194392
Chtop	2.473	1.70441e-09	Rbm19	0.564	0.0120513		Gmeb1	100	1e-17	Sephs1	0.626	0.0249577
Gatad2b	2.534	3.93531e-05	Sh3bp1	0.566	0.00648396		Kmt5c	100	1e-17	Aimp2	0.632	0.00439234
Fabp7	2.549	2.74171e-05	Prdx4	0.567	0.0111629		Znf281	100	1e-17	Cdc73	0.64	0.0496268
H2ac21	2.607	2.22045e-16	Patj	0.568	0.00924369		Ash2l	100	1e-17	Mrps2	0.641	0.0258747
Hmga2	2.669	0.00698274	Tuba4a	0.569	2.59251e-06		Exosc9	100	1e-17	Nelfcd	0.642	0.00114859
Tmem33	2.73	0.00062982	Prkab1	0.573	0.0128243		Tf	100	1e-17	Nudt2	0.646	0.0158374
Mrps2	2.785	0.00180758	Krt19	0.574	0.000211214		Ctnna3	100	1e-17	Grpel1	0.65	0.00206842
Abca8a	2.834	1e-17	Yipf4	0.574	0.0111282		Stam2	100	1e-17	Pde8a	0.65	0.00396518
Pdcd5	2.891	5.57241e-07	Map1lc3b	0.575	0.000743751		Rtf2	100	1e-17	Them4	0.651	0.00217645
Nop10	2.923	0.00312552	Tsr1	0.577	0.044566		Fip1l1	100	1e-17	Tmlhe	0.651	0.000478735
Fam107b	2.981	3.69233e-06	Krt76	0.582	6.18288e-06		Hepacam	100	1e-17	Mrps11	0.654	0.0352991
D8Ertd738e	2.989	1.01679e-10	Bloc1s2	0.582	0.00101122		Nop53	100	1e-17	Txn2	0.656	0.00433138
Nphp1	3.012	0.000520968	Rgl1	0.587	0.0176459		Dlg2	100	1e-17	Trappc3	0.657	0.0173922
Morf4l1	3.051	0.000110187	Coil	0.588	0.0256344		Rnf114	100	1e-17	Gstp1	0.657	0.00210192
Chchd2	3.398	8.71597e-07	Slc27a1	0.59	0.0171716		Rrs1	100	1e-17	Rprd1b	0.658	0.044464
S100a1	3.443	3.07743e-07	Krt1	0.593	1.29262e-05		Ggact	100	1e-17	Tp53rk	0.659	0.00484648
Ppp1r3g	4.38	1.85164e-09	Rbbp9	0.597	0.000210972		Isoc1	100	1e-17	Map1lc3b	0.661	0.00645162
Cenpe	4.547	1e-17	Srek1	0.597	0.016042		Chd9	100	1e-17	Qrich2	0.669	0.00596184
Slc2a3	5.097	1.90292e-13	Nxt1	0.598	0.0229282		Nfatc2ip	100	1e-17	Ptges2	0.67	0.00141267
Vps4a	5.3	9.83658e-14	Asap2	0.598	1.84067e-05		Gpaa1	100	1e-17	Bles03	0.677	0.0442447
H3-3a	5.528	1e-17	Naa20	0.599	0.0238982		Flywch1	100	1e-17	Ptpmt1	0.679	0.00608177
Slc25a29	5.531	6.37674e-06	Taf6	0.599	0.0252873		Srek1	100	1e-17	Rab3a	0.68	0.000867876
Sco1	6.477	7.04106e-07	Tomm6	0.602	0.0159119		Ppp4r3b	100	1e-17	Camk2g	0.68	0.0095197
Jarid2	7.443	6.66134e-16	Tuba1a	0.603	0.00021795		Ssx2ip	100	1e-17	Smchd1	0.681	0.00889354
H3c2	7.54	1e-17	Flywch1	0.603	0.0281186		Atp4a	100	1e-17	Ak3	0.681	0.0028112
cre	8.315	1e-17	Txn2	0.604	0.0248777		Rdh5	100	1e-17	Oscp1	0.681	0.0376725
Pkia	9.07	1.62093e-14	Ago3	0.605	0.0185984		Stxbp5	100	1e-17	Auh	0.684	0.00554451
Ergic2	9.414	2.75777e-11	Exog	0.606	0.0217853		Ythdf1	100	1e-17	Ak2	0.689	0.00312949
Mlycd	9.647	1.05267e-08	Mapk8ip1	0.606	0.0431033		Rock2	100	1e-17	Snrpd3	0.692	0.0124027
Ctnnd2	9.7	6.77193e-09	Prdx3	0.607	7.25438e-05		Ppp4r2	100	1e-17	Kifbp	0.692	0.014374
Gfap	9.904	1.55431e-15	Arfgef2	0.607	0.0276401		Sptb	100	1e-17	Exog	0.694	0.0116263
Fam161a	9.949	1e-17	Insrr	0.615	0.0351928		Ppp4r3a	100	1e-17	Rab31	0.695	0.0145444
Hdhd5	10.225	4.05272e-09	Ssu72	0.62	0.0247915		Epm2a	100	1e-17	Gstm5	0.695	0.0124736
Tbl1xr1	10.635	1.90958e-14	Drg1	0.62	0.0140888		Nt5c3b	100	1e-17	Cab39	0.695	0.0394238
Rnf214	10.901	1.38348e-09	Cpe	0.623	0.010788		Grtp1	100	1e-17	Wars2	0.697	0.0416012
Mrps34	11.213	7.64284e-10	Wdr19	0.624	0.000715889		Slc1a1	100	1e-17	Bhlhe23	0.697	0.0401686
Fsbp	11.492	1e-17	Czib	0.626	0.00248488		Vldlr	100	1e-17	Hibadh	0.705	0.0109066
Elof1	11.498	1e-17	Trim27	0.628	0.00218058		Pex3	100	1e-17	Atg3	0.713	0.0222886
Tmem260	11.987	2.44249e-15	Faah	0.636	0.0135612		Mettl1	100	1e-17	Magohb	0.714	0.0143718
Arl14ep	12.13	1.28786e-14	Glb1l2	0.639	0.0230386		Dbn1	100	1e-17	Sipa1l1	0.714	0.0189041
Adam10	13.341	1e-17	Flot2	0.64	0.0413079		Zbtb49	100	1e-17	Mecr	0.714	0.00431037
Mrpl37	14.98	1e-17	Rps24	0.642	0.00044556		Mtr	100	1e-17	Napa	0.718	0.00412604
Cstf2	16.131	1e-17	Lactb2	0.642	0.0213367		Pdcd4	100	1e-17	Pdia5	0.719	0.0255423
Snf8	16.363	1e-17	Septin1	0.642	0.00181322					Chchd3	0.72	0.00982625
Ccdc6	16.521	1e-17	Osbpl8	0.649	0.0460524					Aldh3a2	0.721	0.00600336
Sh3glb1	16.585	1e-17	Vdac3	0.651	0.00145029					Xrn2	0.724	0.0181628
Ccdc127	17.273	1e-17	Krt17	0.651	0.000365216					Aipl1	0.724	0.0105001
H2-K1	100	1e-17	Tubb5	0.654	0.000418308					Wee2	0.724	0.0137989
Dimt1	100	1e-17	Kmt5b	0.656	0.0491112					Tubb3	0.726	0.0201464
Dnajc17	100	1e-17	Bud31	0.659	0.00555711					Dhrs7	0.727	0.0289725
Pfdn1	100	1e-17	C1qbp	0.662	0.00372272					Cs	0.729	0.0217304
Fxn	100	1e-17	Tsta3	0.667	0.00300983					Sarm1	0.73	0.0156356
Borcs5	100	1e-17	Clic6	0.67	0.0101233					Ndufab1	0.73	0.0286914
Ubac2	100	1e-17	Hibch	0.677	0.00724721					Tmem11	0.731	0.0236927
Tex30	100	1e-17	Ints3	0.68	0.0185427					RTRAF	0.734	0.0304621
Ctsf	100	1e-17	Slc25a4	0.683	0.00158225					Acaa1a	0.735	0.00598565
Aup1	100	1e-17	Nelfcd	0.684	0.00164274					Lztfl1	0.736	0.0335468
Bnip1	100	1e-17	Bbs5	0.685	0.00321163					D2hgdh	0.737	0.0393187
Cnot11	100	1e-17	Nap1l1	0.686	0.00273516					Nap1l1	0.738	0.0192603
Khdc4	100	1e-17	Tubb3	0.689	0.00201922					Rrp8	0.741	0.0407752
Parpbp	100	1e-17	Lars1	0.692	0.00931154					Plcd3	0.745	0.0399907
Ptpre	100	1e-17	M6pr	0.693	0.0138417					Gnb1	0.748	0.03592
Kdm3a	100	1e-17	Pin1	0.694	0.00641269					Psmb2	0.75	0.0165171
Ift46	100	1e-17	Sdha	0.696	0.00265778					Prdx5	0.755	0.0429245
Slc25a31	100	1e-17	D2hgdh	0.697	0.0195908					H4c1	0.756	0.0437887
Plcxd2	100	1e-17	Gnb1	0.699	0.00296745					Msi1	0.76	0.0472713
Glrx5	100	1e-17	Arl1	0.699	0.00834584					Chchd6	0.761	0.0243221
Cep41	100	1e-17	Cwc27	0.703	0.0202473					Aftph	0.763	0.0327791
Uqcc1	100	1e-17	Tfam	0.704	0.0376042					Hdhd2	0.768	0.0228085
Nubpl	100	1e-17	Rars2	0.708	0.011677					Prpsap2	0.769	0.0276798
P33monox	100	1e-17	Ssr1	0.708	0.0236248					Gps1	0.772	0.0372974
Pde8a	100	1e-17	Pde6d	0.71	0.00575078					Stoml2	0.773	0.0396879
Ablim1	100	1e-17	Znf24	0.711	0.0385384					Ppp3r1	0.781	0.0377952
Ak2	100	1e-17	Etfa	0.716	0.00731476					Reep6	0.787	0.0433545
Dynll1	100	1e-17	Slc2a1	0.717	0.0058648					Pnp	0.794	0.031938
Slirp	100	1e-17	Abat	0.72	0.0161968					Abcb6	0.795	0.0423199
Opa3	100	1e-17	Rab1b	0.721	0.0271509					Cep135	0.798	0.0345213
Armc10	100	1e-17	Tmed10	0.722	0.00705352					Psmd6	0.803	0.0394933
Cngb3	100	1e-17	Acot7	0.722	0.0183787
Coq9	100	1e-17	Rpl18	0.722	0.0291689
Aars2	100	1e-17	Cwc22	0.725	0.0371282
Thada	100	1e-17	Scrn2	0.731	0.0253986
Rabac1	100	1e-17	Hibadh	0.735	0.0136202
Fech	100	1e-17	Lsm2	0.737	0.0376219
Fgfr1op	100	1e-17	Acaa1a	0.741	0.0283548
Rptor	100	1e-17	Rab31	0.743	0.0322878
Kctd5	100	1e-17	Lrrc59	0.743	0.0157612
Clpp	100	1e-17	Glud1	0.748	0.0164009
Ush2A	100	1e-17	Sec16b	0.749	0.0491553
Tmub1	100	1e-17	Dlat	0.749	0.0232521
Lnpk	100	1e-17	G3bp1	0.749	0.0401951
Stau1	100	1e-17	Snrpg	0.75	0.0357474
Mrpl9	100	1e-17	Ddx39b	0.75	0.0175018
Ermn	100	1e-17	Anp32e	0.752	0.018589
Zbtb1	100	1e-17	Glo1	0.752	0.0188639
Adipor1	100	1e-17	Msi1	0.759	0.0230245
Helq	100	1e-17	Vdac2	0.759	0.0227461
Ccz1	100	1e-17	Acad8	0.761	0.0242544
Vac14	100	1e-17	Pnp	0.769	0.0429408
H2-K1	100	1e-17	Tbcb	0.769	0.0349648
Ints12	100	1e-17	Dpf3	0.77	0.0379651
Pcbd1	100	1e-17	Esrrb	0.771	0.0369809
Thoc7	100	1e-17	Sucla2	0.775	0.0360202
Tmsb10	100	1e-17	Slc25a5	0.775	0.0353674
Epm2a	100	1e-17	Pacsin1	0.781	0.0419674
Grtp1	100	1e-17
Vldlr	100	1e-17
Pex3	100	1e-17
Pbxip1	100	1e-17
Smc6	100	1e-17
Ccnk	100	1e-17
H3c1	100	1e-17
Elovl2	100	1e-17
Tmem50b	100	1e-17
