## Supplemental Table 2 for "Chronic Hypoxic Signalling Reprograms Metabolism and Alters Redox and Lipid Homeostasis in Rod Photoreceptors"

### Sheet: raw-data-metabolomics
Table S2:
Raw data, metabolomics
							Normalized peak intensities												Normalized peak intensities
Metabolite	RT (min)	m/z	FC	log2(FC)	raw.pval	-LOG10(p)	RodVhl-1	RodVhl-2	RodVhl-3	RodVhl-4	RodVhl-5	RodVhl-6	RodVhl-7	RodVhl-8	RodVhl-9	RodVhl-10	RodVhl-11	RodVhl-12	Control-1	Control-2	Control-3	Control-4	Control-5	Control-6	Control-7	Control-8	Control-9	Control-10	Control-11	Control-12
L-Glutathione oxidized	4.421	611.143	4.6515	2.2177	0.3969	0.40132	146459	40929.6	69973.6	62249	53704.9	44612.6	338777	8.73719e+06	97398.1	5.43749e+06	507048	128183	237480	77516.6	48008.8	168358	108172	85292.6	77725.6	2.15999e+06	58400.3	81904.5	52586.6	212086
Phosphocreatine	4.096	210.028	4.5725	2.193	0.00042797	3.3686	3.48385e+06	381492	327856	1.01071e+06	1.09284e+06	185558	587930	2.96665e+06	861415	647312	647657	2.18531e+06	305961	51209.1	245472	100778	628475	376265	73726.5	533893	136356	279915	130695	281867
Uridine 5'-diphosphate (UDP)	4.61	402.993	3.4321	1.7791	0.11457	0.94093	212196	55911.8	74324.1	59857.1	70897.4	55496.7	136849	3.60862e+06	72603.2	1.2702e+06	186293	112333	63830.9	58035.4	65343.2	65249.1	55495.4	56561.6	47772.2	1.0867e+06	48332.7	51516.7	64255.6	60492.1
ADENOSINE 3',5'-DIPHOSPHATE	4.548	426.021	2.9869	1.5786	0.1137	0.94423	1.28635e+06	286560	668939	694960	710589	261661	2.36033e+06	2.36853e+07	953109	1.82268e+07	2.12634e+06	926763	959482	301311	401785	396302	688718	683846	205378	1.15398e+07	415767	628499	137011	1.11437e+06
GUANOSINE MONOPHOSPHATE	4.343	362.05	2.8545	1.5132	0.23468	0.62952	1.04908e+06	684049	795178	1.07202e+06	1.44119e+06	905586	3.24054e+06	3.84692e+07	1.85451e+06	2.04504e+07	4.28564e+06	1.83535e+06	1.63395e+06	861290	1.19782e+06	1.10577e+06	1.26755e+06	1.48386e+06	453628	1.35848e+07	835014	1.21657e+06	1.23139e+06	1.78236e+06
D-RIBOSE 5-PHOSPHATE	4.133	229.011	2.826	1.4988	0.0040465	2.3929	632395	320589	168901	711391	789221	208949	573269	1.99477e+06	522239	1.0503e+06	1.40403e+06	1.9455e+06	340832	175142	760855	172294	319069	165707	82106.1	511280	410746	332557	85737.4	296049
LAUROYLCARNITINE	2.689	342.264	1.9725	0.98003	0.0053642	2.2705	228600	150692	129843	154720	158344	44414.8	44050.8	50340.9	164258	76320.2	89926.3	61037.4	57007.3	75942.5	56060.4	58603.9	56163.7	39452.6	43384.8	47666.8	61915.6	36364.7	89448.1	63690.7
FRUCTOSE 6-PHOSPHATE	4.258	259.022	1.9221	0.94266	0.020865	1.6806	182403	141935	143665	159189	208795	97484.6	443680	1.26709e+06	187697	1.15952e+06	695155	291080	59161.8	68615.2	433245	59407.1	142547	69875.2	70081.3	1.34849e+06	115233	48007	69548	105551
O-PHOSPHOETHANOLAMINE	4.544	140.011	1.8349	0.87571	0.20002	0.69893	1.04225e+07	4.01436e+06	6.75028e+06	7.30635e+06	1.43192e+07	6.99647e+06	1.50012e+07	8.15543e+07	1.12552e+07	4.60135e+07	1.98848e+07	2.28934e+07	1.06383e+07	6.86333e+06	1.231e+07	6.33382e+06	9.9216e+06	1.07117e+07	4.5543e+06	3.53217e+07	9.72666e+06	9.75002e+06	4.60074e+06	1.35587e+07
N-Acetyl-1-aspartylglutamic acid	3.944	303.082	1.7401	0.79916	0.030758	1.512	2.05697e+07	5.60946e+06	6.94258e+06	9.42892e+06	7.55951e+06	8.09669e+06	2.27162e+07	2.75837e+07	1.30322e+07	2.67331e+07	2.23415e+07	1.59636e+07	9.00201e+06	7.04762e+06	8.38264e+06	1.18305e+07	7.24462e+06	4.67779e+06	4.58378e+06	2.5644e+07	7.34182e+06	6.65771e+06	1.14134e+06	1.36687e+07
CDP-ETHANOLAMINE	4.344	445.052	1.6998	0.76536	0.077289	1.1119	832768	296531	382011	493991	689955	430284	1.11622e+06	2.53959e+06	751545	2.17441e+06	1.56677e+06	1.11469e+06	573016	403177	762672	472196	578935	613225	150532	1.81379e+06	469512	495272	102225	853825
GLUCOSE 6-PHOSPHATE	4.418	259.022	1.6993	0.76496	0.14252	0.84613	229234	79026.9	101101	116031	121856	82122.8	307575	1.51179e+06	117823	1.6991e+06	678121	122516	90047.4	57743.3	166771	87598.7	89357.3	62039.2	90314.7	1.97458e+06	137457	85731.3	69844.9	128723
UDP-N-acetylglucosamine	3.953	606.073	1.6224	0.69812	0.0081184	2.0905	5.40312e+06	2.4518e+06	2.42876e+06	3.33403e+06	3.72654e+06	2.34047e+06	5.01664e+06	7.35256e+06	4.59348e+06	5.12504e+06	5.69372e+06	6.44133e+06	4.08986e+06	2.08132e+06	2.79625e+06	2.54096e+06	2.95027e+06	2.4719e+06	1.66926e+06	5.27931e+06	2.45582e+06	2.37885e+06	936745	3.57663e+06
URIDINE MONOPHOSPHATE	4.116	323.028	1.62	0.69595	0.024162	1.6169	6.38916e+06	5.17649e+06	3.68424e+06	5.87205e+06	5.35703e+06	4.00295e+06	1.00915e+07	1.52565e+07	7.48206e+06	1.64244e+07	1.24745e+07	1.02927e+07	4.60672e+06	4.16124e+06	5.53034e+06	5.96222e+06	4.7846e+06	3.12585e+06	2.4684e+06	1.3662e+07	3.81001e+06	4.11622e+06	4.28634e+06	6.76162e+06
Nicotinamide adenine dinucleotide	4.316	662.1	1.5365	0.61969	0.20548	0.68722	6.02144e+06	1.7858e+06	1.25869e+06	3.64319e+06	3.48605e+06	2.16119e+06	7.63543e+06	1.27727e+07	6.36384e+06	1.20192e+07	8.23647e+06	6.21111e+06	6.06641e+06	2.11238e+06	2.86624e+06	3.00884e+06	4.18989e+06	3.77448e+06	1.32887e+06	9.52489e+06	2.77354e+06	4.20419e+06	1.58414e+06	5.16093e+06
CYTIDINE MONOPHOSPHATE	4.246	322.043	1.5298	0.61337	0.08782	1.0564	739480	438313	527753	550352	731377	774845	1.18497e+06	2.30984e+06	737445	2.36523e+06	1.6862e+06	1.23188e+06	694977	583047	812422	708280	931291	526960	407062	1.84094e+06	359460	643781	409328	761671
L-Glutathione (reduced)	3.894	306.076	1.4035	0.48907	0.91891	0.036727	969009	312708	121988	687799	187704	167694	1.08086e+06	7.65143e+06	365506	1.73378e+06	628552	600784	858693	322328	629521	2.32642e+06	677330	463710	219969	1.71621e+06	240116	1.62314e+06	125805	1.13332e+06
TRICOSANOATE	0.892	353.341	1.3459	0.42856	0.041936	1.3774	2.05051e+06	1.65389e+06	1.74913e+06	3.15911e+06	2.1724e+06	2.25288e+06	2.82633e+06	3.00727e+06	2.01557e+06	3.01707e+06	5.90413e+06	2.28647e+06	2.81706e+06	1.64208e+06	2.00505e+06	1.41412e+06	3.18235e+06	2.40418e+06	1.55578e+06	1.8934e+06	1.44207e+06	1.70999e+06	1.96036e+06	1.82014e+06
ADENOSINE-MONOPHOSPHATE	4.037	346.055	1.2987	0.37701	0.28004	0.55279	2.56713e+07	2.06887e+07	1.6047e+07	2.07441e+07	2.08057e+07	2.26697e+07	5.86731e+07	6.00325e+07	3.64773e+07	7.05293e+07	6.37037e+07	4.57896e+07	3.23128e+07	2.4776e+07	3.25163e+07	3.60073e+07	2.36209e+07	2.04232e+07	1.51828e+07	6.92976e+07	2.11738e+07	2.3187e+07	1.79447e+07	3.91823e+07
ACONITATE	4.034	173.009	1.2795	0.35562	0.07666	1.1154	6.18538e+06	4.03491e+06	3.88536e+06	5.37281e+06	7.25847e+06	4.15041e+06	7.88154e+06	1.07552e+07	5.74573e+06	8.14716e+06	8.21025e+06	8.68681e+06	5.09503e+06	4.72129e+06	7.76988e+06	4.50309e+06	4.65077e+06	4.37306e+06	3.38769e+06	7.81111e+06	3.51035e+06	6.68538e+06	4.6783e+06	5.58198e+06
XANTHINE	2.904	151.026	1.2169	0.28321	0.10063	0.99726	1.93071e+06	1.33746e+06	1.1605e+06	1.48441e+06	1.15856e+06	2.33585e+06	1.48938e+06	1.11687e+06	2.0574e+06	993569	1.98138e+06	1.20624e+06	1.2439e+06	1.22232e+06	1.02513e+06	2.43019e+06	1.01598e+06	1.08005e+06	1.48304e+06	1.06013e+06	1.44938e+06	895582	757480	1.33584e+06
AMINOADIPATE	4.029	160.061	1.1773	0.2355	0.91112	0.040424	1.75145e+06	1.01864e+06	2.03739e+06	857431	294181	1.86747e+06	3.37544e+06	3.22952e+06	2.06671e+06	2.8977e+06	2.98904e+06	3.21467e+06	2.83527e+06	2.46376e+06	1.34039e+06	1.63357e+06	2.15936e+06	1.80241e+06	1.86237e+06	1.96939e+06	1.39685e+06	964140	1.41772e+06	1.89892e+06
ASPARTATE	4.031	132.03	1.1664	0.22211	0.25229	0.5981	2.73135e+07	1.90173e+07	1.75813e+07	1.84517e+07	1.72327e+07	1.72448e+07	1.74321e+07	3.84054e+07	1.60514e+07	1.76336e+07	3.57374e+07	2.63469e+07	2.05699e+07	2.06176e+07	2.80682e+07	2.11656e+07	1.77605e+07	2.27538e+07	1.02126e+07	2.25658e+07	1.2614e+07	2.45853e+07	1.42832e+07	1.49468e+07
CITRATE	4.429	191.019	1.1528	0.20516	0.39245	0.40621	3.29221e+07	2.76141e+07	3.10932e+07	3.26383e+07	2.97195e+07	2.5275e+07	3.93173e+07	9.06318e+07	3.33498e+07	4.60054e+07	3.63216e+07	3.84491e+07	3.96879e+07	3.01193e+07	3.36626e+07	3.80567e+07	3.0486e+07	2.97936e+07	3.05431e+07	3.69503e+07	2.97597e+07	3.09431e+07	2.93289e+07	4.2586e+07
3-DEHYDROSHIKIMATE	3.079	217.035	1.1513	0.20323	0.46384	0.33363	309947	160829	244462	105309	156140	241269	88982.2	198311	147353	223576	66654.5	96122.8	67884.9	99807.3	78676.5	64696.9	164074	230073	197082	234587	148694	246182	106964	132328
CITRULLINE	4.417	174.088	1.1503	0.20205	0.2166	0.66435	2.87956e+06	1.9799e+06	1.59411e+06	2.41492e+06	1.57884e+06	1.55358e+06	2.2377e+06	2.27413e+06	3.19618e+06	2.7428e+06	2.84524e+06	3.33802e+06	2.80374e+06	3.14627e+06	1.88354e+06	2.27426e+06	1.91828e+06	2.22782e+06	1.79794e+06	1.83627e+06	1.45526e+06	1.55113e+06	2.33908e+06	1.65923e+06
CITICOLINE	4.341	487.099	1.1161	0.15841	0.37101	0.43061	813429	474128	454719	690672	949992	502829	918532	1.078e+06	787359	1.13954e+06	1.21332e+06	801418	784232	428626	1.06863e+06	770563	860024	715632	376746	1.17429e+06	624254	742372	178713	1.07827e+06
4-Dodecylbenzenesulfonic acid	0.579	325.183	1.0824	0.11422	0.57824	0.23789	8.67875e+08	7.43767e+08	1.00098e+09	1.47479e+09	1.05089e+09	1.02977e+09	1.57108e+09	1.15263e+09	1.45157e+09	2.02305e+09	1.57736e+09	2.47203e+09	1.73517e+09	2.41912e+09	1.23565e+09	1.04117e+09	1.39711e+09	1.60105e+09	1.11374e+09	1.28065e+09	9.69083e+08	8.55709e+08	6.23928e+08	8.93859e+08
OXALATE	4.121	88.9879	1.0785	0.10909	0.16262	0.78883	4.21876e+07	3.40271e+07	3.13365e+07	3.9361e+07	3.87803e+07	3.48497e+07	3.70083e+07	3.89918e+07	3.66872e+07	3.84244e+07	4.2776e+07	4.47495e+07	3.58622e+07	3.81768e+07	4.43987e+07	4.25095e+07	3.53614e+07	3.20453e+07	2.74403e+07	3.34658e+07	2.80455e+07	2.86907e+07	3.26547e+07	4.70876e+07
3-Hydroxybutyric acid	2.288	103.04	1.0722	0.10055	0.9953	0.0020466	1.18602e+07	1.58425e+07	3.09213e+07	1.1263e+07	1.74826e+07	6.45239e+06	1.60894e+07	6.26328e+06	5.38081e+07	1.51064e+07	2.85318e+07	1.27651e+07	1.18721e+07	1.86581e+07	6.98381e+06	1.78453e+07	9.87198e+06	2.62441e+07	2.20362e+07	1.10687e+07	1.20581e+07	4.24378e+07	1.85619e+07	1.35078e+07
N-ACETYLASPARTATE	3.64	174.04	1.0661	0.092343	0.27289	0.56401	4.31663e+08	3.78572e+08	3.33151e+08	3.90426e+08	2.92155e+08	3.46064e+08	3.54722e+08	4.72396e+08	3.60311e+08	3.48175e+08	3.75547e+08	3.91076e+08	3.75318e+08	3.44064e+08	3.57543e+08	4.86587e+08	3.36516e+08	3.19223e+08	3.22825e+08	3.7547e+08	2.54926e+08	3.47106e+08	2.48701e+08	4.28565e+08
N-ACETYLGLUTAMATE	3.549	188.056	1.0472	0.066547	0.60883	0.2155	3.5042e+06	2.74611e+06	2.36377e+06	1.69434e+06	1.78244e+06	2.93073e+06	2.67423e+06	3.09827e+06	3.02868e+06	2.46435e+06	2.81742e+06	3.16582e+06	3.0563e+06	2.39987e+06	2.94112e+06	2.60101e+06	2.67693e+06	2.53061e+06	2.44356e+06	2.48462e+06	1.86976e+06	3.20851e+06	1.38042e+06	3.22292e+06
Adipic acid	3.487	145.05	1.0399	0.056428	0.41697	0.3799	1.37007e+07	1.21829e+07	1.27572e+07	1.35333e+07	1.5651e+07	1.35044e+07	1.73788e+07	1.36921e+07	1.51041e+07	1.37695e+07	1.72746e+07	1.64309e+07	1.47642e+07	1.38986e+07	1.53784e+07	1.44447e+07	1.28633e+07	1.45422e+07	1.15805e+07	1.35117e+07	1.24176e+07	1.33118e+07	1.75872e+07	1.39676e+07
CORTISOL 21-ACETATE	1.044	403.211	1.0321	0.045532	0.93479	0.029286	447294	564143	1.49991e+06	648103	300525	734452	782104	755793	561339	1.11435e+06	2.82361e+06	1.11337e+06	1.21053e+06	686512	502229	674331	1.38027e+06	1.49943e+06	366609	1.48779e+06	371655	831213	1.41126e+06	570688
N-ACETYLNEURAMINATE	3.701	308.098	1.0249	0.035471	0.7817	0.10696	1.03028e+06	777171	795011	980097	815350	818843	521856	682206	805410	948184	1.05359e+06	895946	704846	947422	770067	1.01222e+06	756349	813344	690551	981571	727464	975427	608154	890656
ALLOSE	4.68	179.056	1.0208	0.029709	0.63175	0.19946	1.10039e+08	8.91172e+07	8.97006e+07	1.00094e+08	8.87434e+07	8.42773e+07	8.63194e+07	1.07996e+08	8.74538e+07	9.85783e+07	1.09917e+08	1.07905e+08	8.99134e+07	8.91741e+07	1.04624e+08	1.10788e+08	8.3332e+07	8.06145e+07	8.46665e+07	1.08784e+08	8.01806e+07	8.83129e+07	1.15399e+08	1.00705e+08
2-HYDROXYBUTYRATE	2.035	103.04	1.0096	0.013834	0.92503	0.033845	2.62561e+07	2.01417e+07	3.11891e+07	1.81396e+07	1.9269e+07	2.84746e+07	1.18681e+07	1.30753e+07	1.75588e+07	1.50825e+07	1.94113e+07	1.58453e+07	2.11477e+07	1.42229e+07	1.66015e+07	1.40817e+07	1.65165e+07	2.05244e+07	1.81321e+07	2.54741e+07	2.05522e+07	2.78898e+07	1.67313e+07	2.21822e+07
GLYCINE	4.324	74.0246	1.0051	0.0073841	0.96237	0.016658	1.16472e+07	1.01914e+07	6.87394e+06	1.13987e+07	9.53002e+06	1.10442e+07	1.3828e+07	1.4364e+07	1.25965e+07	1.20637e+07	8.6749e+06	1.06854e+07	1.39677e+07	1.19836e+07	1.24721e+07	1.27466e+07	1.08099e+07	1.04701e+07	9.05066e+06	1.0036e+07	8.83373e+06	1.02722e+07	1.19744e+07	9.60259e+06
GLUTAMINE	4.201	145.061	1.0013	0.0018529	0.93789	0.027848	2.23447e+08	1.74948e+08	1.88625e+08	2.50656e+08	2.21966e+08	1.31397e+08	1.63326e+08	2.16527e+08	2.075e+08	1.79816e+08	1.84629e+08	1.90651e+08	2.11863e+08	2.40363e+08	1.64104e+08	2.33386e+08	1.87037e+08	1.74569e+08	1.91846e+08	1.89319e+08	2.01385e+08	1.93592e+08	1.67305e+08	1.75722e+08
Panthenol	1.848	204.123	1.0006	0.0008058	0.86721	0.061877	716501	2.84482e+06	3.87075e+06	4.08965e+06	6.26388e+06	246194	5.15715e+06	3.89389e+06	2.95621e+06	581727	5.17048e+06	1.90271e+07	2.58877e+06	2.12231e+07	4.69221e+06	3.70538e+06	3.02979e+06	1.00669e+07	2.51824e+06	2.74931e+06	1.27767e+06	2.2021e+06	209459	524845
TRYPTOPHAN	3.321	203.082	0.9972	-0.0040436	0.98259	0.0076255	5.17686e+06	5.251e+06	6.01238e+06	6.35744e+06	6.7884e+06	3.46618e+06	5.30989e+06	5.41192e+06	8.31056e+06	5.75024e+06	6.83854e+06	6.01042e+06	6.15815e+06	7.70064e+06	5.25716e+06	7.89603e+06	6.32407e+06	5.58516e+06	4.19629e+06	4.4371e+06	5.03985e+06	6.7043e+06	6.91693e+06	4.66656e+06
ASPARAGINE	4.147	131.046	0.99286	-0.010335	0.98219	0.0078036	4.62705e+06	3.79337e+06	4.10959e+06	5.70056e+06	5.65243e+06	3.33355e+06	3.24939e+06	5.33408e+06	4.627e+06	4.91831e+06	5.12005e+06	4.88105e+06	5.19731e+06	5.3401e+06	5.20942e+06	7.10842e+06	4.30716e+06	4.5421e+06	3.66778e+06	4.59551e+06	2.68098e+06	4.72861e+06	4.56328e+06	3.80365e+06
GLUTAMATE	3.94	146.045	0.99205	-0.011519	0.94949	0.022512	4.84923e+08	3.81694e+08	4.6426e+08	3.74882e+08	4.71306e+08	4.41977e+08	4.5632e+08	5.95432e+08	5.47274e+08	5.32155e+08	6.19718e+08	5.89344e+08	6.55379e+08	5.07276e+08	5.43258e+08	5.17008e+08	5.03967e+08	5.67637e+08	3.7206e+08	4.71504e+08	3.69633e+08	5.41761e+08	3.75069e+08	5.82505e+08
GLYCEROL	2.42	91.0399	0.97563	-0.0356	0.58555	0.23243	3.94481e+06	3.4324e+06	4.55565e+06	2.94389e+06	3.77353e+06	5.45673e+06	4.92287e+06	5.59987e+06	5.92332e+06	6.77686e+06	4.77337e+06	9.01379e+06	5.11062e+06	6.11673e+06	5.0653e+06	5.55862e+06	5.19443e+06	5.10472e+06	4.41824e+06	4.0942e+06	6.91127e+06	5.84251e+06	5.47953e+06	3.74781e+06
UROCANATE	2.769	137.035	0.97188	-0.041155	0.69062	0.16076	7.41805e+06	5.55837e+06	8.00478e+06	6.63903e+06	8.75865e+06	9.79736e+06	8.8513e+06	7.53495e+06	7.69451e+06	9.88431e+06	7.41141e+06	7.82831e+06	6.90728e+06	6.57692e+06	8.25038e+06	8.72258e+06	8.03633e+06	1.12634e+07	9.20278e+06	7.02567e+06	8.36953e+06	9.86325e+06	7.11326e+06	6.80979e+06
ARACHIDATE	0.916	311.295	0.96931	-0.044963	0.72708	0.13842	2.60273e+07	3.1454e+07	3.5336e+07	5.43946e+07	5.55204e+07	5.90179e+07	3.87564e+07	4.29646e+07	3.70464e+07	3.80222e+07	5.17408e+07	5.95193e+07	6.20764e+07	5.40322e+07	6.2731e+07	4.01902e+07	5.68933e+07	4.55148e+07	3.40046e+07	4.01389e+07	3.07329e+07	4.64894e+07	3.87746e+07	3.49934e+07
OXOGLUTARATE	3.301	145.014	0.96233	-0.055401	0.82013	0.086118	2.4028e+07	2.09095e+07	2.64453e+07	2.12971e+07	2.62179e+07	2.19319e+07	2.79664e+07	2.91608e+07	3.29068e+07	3.1806e+07	3.36314e+07	3.58348e+07	4.02744e+07	3.26629e+07	2.71103e+07	2.95111e+07	3.18781e+07	3.85905e+07	2.03581e+07	2.39975e+07	2.12864e+07	3.00031e+07	1.61926e+07	3.32734e+07
BETA-ALANINE	4.331	88.0402	0.95973	-0.059295	0.40117	0.39667	1.03438e+08	1.08144e+08	1.05366e+08	1.08531e+08	9.46988e+07	8.30129e+07	9.56488e+07	9.36689e+07	1.07778e+08	9.40153e+07	1.13301e+08	1.18514e+08	1.04424e+08	1.27198e+08	1.06616e+08	1.38801e+08	9.95628e+07	9.78622e+07	1.01231e+08	1.0272e+08	9.18447e+07	9.74556e+07	1.12907e+08	9.69389e+07
FUMARATE	3.421	115.003	0.95273	-0.06986	0.54474	0.26381	8.06936e+06	6.9089e+06	8.55709e+06	8.24926e+06	8.1481e+06	7.43311e+06	8.33821e+06	7.13499e+06	7.30604e+06	6.96296e+06	7.47699e+06	8.5924e+06	1.14617e+07	8.4381e+06	7.31601e+06	8.12713e+06	7.22214e+06	1.01687e+07	7.07785e+06	7.18849e+06	7.2659e+06	9.0874e+06	5.78518e+06	8.66173e+06
CREATINE	4.33	130.062	0.95073	-0.072889	0.35818	0.4459	1.66028e+08	1.81674e+08	1.82135e+08	1.80279e+08	1.54352e+08	1.33118e+08	1.5251e+08	1.53041e+08	1.75275e+08	1.52101e+08	1.8853e+08	1.89112e+08	1.67111e+08	2.20385e+08	1.73056e+08	2.34943e+08	1.64593e+08	1.6039e+08	1.72101e+08	1.72603e+08	1.49057e+08	1.61576e+08	1.80164e+08	1.56241e+08
2-Ethylhexanoic acid	1.245	143.107	0.94996	-0.074062	0.71624	0.14494	1.85857e+07	2.55677e+07	2.25527e+07	2.01148e+07	2.46304e+07	2.42022e+07	2.24547e+07	1.79236e+07	2.04138e+07	1.9184e+07	4.6763e+07	2.46014e+07	2.46401e+07	4.88166e+07	2.2289e+07	3.15308e+07	1.78066e+07	1.78977e+07	2.52434e+07	1.99027e+07	2.66476e+07	1.80474e+07	2.91284e+07	2.01618e+07
PALMITOLEATE	0.971	253.217	0.94978	-0.074341	0.53849	0.26882	2.34001e+07	3.52851e+07	1.85016e+07	4.99523e+07	4.34098e+07	3.69214e+07	2.38262e+07	2.98018e+07	3.00037e+07	2.85918e+07	5.56223e+07	3.41146e+07	3.19983e+07	4.77758e+07	5.03982e+07	3.73032e+07	3.74494e+07	3.785e+07	2.61514e+07	3.3124e+07	2.63279e+07	3.59571e+07	4.35788e+07	2.31673e+07
ISOCITRATE	4.338	191.019	0.94655	-0.079249	0.45896	0.33822	6.4672e+06	8.00649e+06	8.28343e+06	9.30158e+06	7.32083e+06	5.05462e+06	7.84157e+06	1.62213e+07	7.6419e+06	1.07556e+07	7.22437e+06	7.0855e+06	9.9852e+06	7.70849e+06	8.83931e+06	1.2843e+07	8.5936e+06	5.64814e+06	8.72183e+06	1.10194e+07	7.60434e+06	9.31716e+06	7.64022e+06	8.99849e+06
GLYCOLATE	0.952	75.0086	0.9419	-0.086361	0.46975	0.32814	5.26746e+07	4.8459e+07	6.23094e+07	4.73017e+07	2.83177e+07	6.02103e+07	3.85848e+07	5.04986e+07	5.09181e+07	4.53582e+07	5.9885e+07	4.84954e+07	5.58345e+07	5.98023e+07	3.65344e+07	5.91722e+07	3.949e+07	4.45123e+07	7.36941e+07	5.32246e+07	4.89331e+07	5.02551e+07	6.06707e+07	4.7472e+07
TYROSINE	3.62	180.066	0.93066	-0.10368	0.3745	0.42655	1.80242e+07	1.27271e+07	2.01939e+07	2.15745e+07	1.86582e+07	1.3804e+07	1.81741e+07	1.8724e+07	2.02412e+07	1.93879e+07	1.96148e+07	2.1805e+07	2.32588e+07	2.90893e+07	1.66854e+07	2.45352e+07	1.68871e+07	1.83732e+07	1.64048e+07	1.90588e+07	2.10476e+07	1.75658e+07	1.53891e+07	2.12436e+07
Arachidonic acid	0.902	303.232	0.92265	-0.11614	0.46994	0.32796	9.72889e+07	9.89524e+07	8.04886e+07	8.30944e+07	4.76277e+07	1.55719e+08	8.92583e+07	9.50558e+07	9.95961e+07	7.18051e+07	1.31983e+08	8.85131e+07	1.09328e+08	1.15982e+08	1.41158e+08	1.66684e+08	9.30755e+07	8.75572e+07	1.07208e+08	6.28972e+07	7.429e+07	7.73618e+07	1.00654e+08	9.86995e+07
STEARATE	0.945	283.263	0.92056	-0.11942	0.30257	0.51918	2.72062e+09	3.19266e+09	4.45352e+09	5.14432e+09	5.27973e+09	4.96504e+09	3.11657e+09	3.82431e+09	3.83502e+09	3.03397e+09	4.73225e+09	4.72072e+09	4.88269e+09	5.87957e+09	5.78354e+09	3.88858e+09	4.96725e+09	3.61324e+09	3.95225e+09	4.12398e+09	4.02581e+09	5.03123e+09	3.7654e+09	3.33532e+09
N-Acetyl-L-glutamine	2.895	187.072	0.92002	-0.12026	0.79409	0.10013	3.4864e+06	2.2409e+06	2.85108e+06	2.84856e+06	2.52917e+06	2.00504e+06	1.93838e+06	2.49437e+06	2.74219e+06	1.96115e+06	2.43222e+06	2.97348e+06	2.79688e+06	3.73096e+06	1.50573e+06	2.8959e+06	2.0684e+06	2.1058e+06	2.60124e+06	2.05567e+06	2.18684e+06	6.24621e+06	2.16662e+06	2.79432e+06
N-ACETYLGLYCINE	2.543	116.035	0.92001	-0.12028	0.5683	0.24542	2.81488e+06	2.29484e+06	3.74279e+06	4.75569e+06	3.1482e+06	1.69952e+06	2.48206e+06	2.69778e+06	2.96091e+06	2.0128e+06	1.84488e+06	1.66984e+06	3.17244e+06	2.24776e+06	2.00801e+06	2.54557e+06	1.68965e+06	2.91877e+06	2.72857e+06	2.3636e+06	2.88962e+06	5.74699e+06	4.30346e+06	2.30289e+06
METHYLMALONATE	3.558	117.019	0.91958	-0.12095	0.18931	0.72283	1.0944e+08	9.92516e+07	9.41546e+07	8.32475e+07	9.70429e+07	8.6861e+07	7.8548e+07	1.14416e+08	1.03366e+08	9.18224e+07	1.05769e+08	1.11634e+08	1.10604e+08	1.33685e+08	1.1197e+08	1.14081e+08	1.03759e+08	1.01201e+08	8.26825e+07	1.02606e+08	9.22746e+07	1.09831e+08	8.03452e+07	1.35315e+08
URACIL	2.891	111.02	0.89353	-0.16242	0.16226	0.78979	5.51488e+06	5.97818e+06	6.60102e+06	6.2105e+06	6.65148e+06	8.45043e+06	7.56796e+06	6.36447e+06	7.79726e+06	7.09872e+06	1.0815e+07	8.22178e+06	7.61005e+06	9.24615e+06	1.04472e+07	1.04385e+07	7.30268e+06	6.06694e+06	9.24163e+06	6.9211e+06	8.1357e+06	5.81682e+06	7.40306e+06	9.04111e+06
ALANINE	4.21	88.0402	0.8883	-0.17088	0.035956	1.4442	7.82737e+06	9.43887e+06	7.86982e+06	9.51308e+06	8.00144e+06	8.31771e+06	7.77388e+06	1.10132e+07	8.21139e+06	8.96041e+06	8.78284e+06	8.91728e+06	9.11927e+06	9.76202e+06	1.09283e+07	1.17058e+07	9.12232e+06	9.11822e+06	8.26293e+06	8.96006e+06	8.43644e+06	8.91041e+06	1.33702e+07	1.00878e+07
VALINE	3.751	116.071	0.87788	-0.1879	0.04316	1.3649	2.42363e+07	2.55471e+07	2.52212e+07	2.65788e+07	2.01818e+07	2.63066e+07	2.24015e+07	2.72658e+07	2.29769e+07	2.26248e+07	2.59401e+07	2.50481e+07	2.33331e+07	3.88526e+07	2.79082e+07	3.91289e+07	2.72447e+07	2.41737e+07	2.60287e+07	2.73692e+07	2.46536e+07	2.47852e+07	2.52268e+07	2.65668e+07
SERINE	4.247	104.035	0.87041	-0.20023	0.25215	0.59833	3.83816e+06	5.58087e+06	7.42556e+06	6.39514e+06	7.09772e+06	7.40744e+06	6.2296e+06	6.76178e+06	8.49222e+06	7.54275e+06	5.6379e+06	4.76045e+06	6.34183e+06	4.64199e+06	9.10746e+06	9.35148e+06	7.32774e+06	1.13081e+07	7.47234e+06	8.54997e+06	4.87656e+06	5.88189e+06	8.63535e+06	5.16384e+06
PHENYLALANINE	3.148	164.071	0.86774	-0.20467	0.090941	1.0412	1.23413e+07	1.14171e+07	1.35951e+07	1.43962e+07	1.16171e+07	1.04265e+07	9.33952e+06	1.31796e+07	1.31373e+07	1.10855e+07	1.17231e+07	1.14344e+07	1.19789e+07	2.07724e+07	1.18585e+07	1.92434e+07	1.30493e+07	1.13385e+07	1.04477e+07	1.10208e+07	1.34734e+07	1.24733e+07	1.53433e+07	1.45956e+07
PALMITATE	0.982	255.232	0.86693	-0.20602	0.17089	0.7673	3.07705e+09	4.23108e+09	5.21064e+09	6.37018e+09	6.95728e+09	7.78191e+09	3.58214e+09	4.40595e+09	4.81464e+09	3.6017e+09	6.48344e+09	5.48609e+09	5.53758e+09	9.17734e+09	8.30298e+09	5.07752e+09	6.40052e+09	5.49233e+09	5.08921e+09	5.82531e+09	5.16356e+09	6.04803e+09	5.81258e+09	3.59241e+09
ISOLEUCINE	3.431	130.087	0.86299	-0.21259	0.10978	0.95948	1.21589e+07	1.20425e+07	1.48337e+07	1.34511e+07	1.02548e+07	2.34359e+07	1.03518e+07	1.591e+07	1.43833e+07	1.2434e+07	1.40497e+07	1.24094e+07	1.25047e+07	2.1187e+07	1.36776e+07	2.1992e+07	1.51307e+07	1.4075e+07	1.35178e+07	1.61291e+07	1.34922e+07	1.268e+07	2.27496e+07	1.48895e+07
LEUCINE	3.551	130.087	0.86026	-0.21716	0.018056	1.7434	2.62738e+07	2.72929e+07	2.92925e+07	2.85993e+07	2.1671e+07	2.61832e+07	2.10739e+07	2.85125e+07	2.91335e+07	2.59446e+07	2.69875e+07	2.39229e+07	2.75891e+07	4.16659e+07	2.95576e+07	3.99975e+07	3.11557e+07	2.77321e+07	2.75418e+07	3.13304e+07	2.97077e+07	2.35427e+07	2.72452e+07	2.8973e+07
OXOPROLINE	2.716	128.035	0.85109	-0.23262	0.28387	0.54687	6.73349e+07	6.25752e+07	1.26823e+08	8.22271e+07	1.12826e+08	1.90255e+08	1.01271e+08	1.22301e+08	1.36125e+08	9.39052e+07	9.2186e+07	9.82967e+07	8.40778e+07	9.24119e+07	8.49043e+07	1.44536e+08	1.22347e+08	2.41445e+08	1.6726e+08	9.63172e+07	1.47116e+08	1.57373e+08	8.48128e+07	8.85556e+07
MALATE	3.943	133.014	0.85091	-0.23291	0.32087	0.49367	2.04615e+08	6.01683e+07	2.14241e+08	5.25257e+07	1.04832e+08	5.57575e+07	1.34364e+08	1.06511e+08	1.7624e+08	7.30856e+07	9.03138e+07	1.04177e+08	1.808e+08	8.73734e+07	6.09722e+07	1.96725e+08	1.14311e+08	2.09861e+08	7.63316e+07	1.28176e+08	1.40033e+08	1.42785e+08	7.59849e+07	2.04707e+08
METHYL GALACTOSIDE	3.061	193.071	0.84678	-0.23994	0.31353	0.50372	7.67879e+06	9.17554e+06	9.67844e+06	7.07624e+06	5.89848e+06	9.72105e+06	4.4183e+06	6.32816e+06	9.48734e+06	5.10111e+06	8.49175e+06	8.39358e+06	6.04522e+06	1.63864e+07	6.86489e+06	1.20064e+07	5.37063e+06	4.98812e+06	1.10591e+07	7.04128e+06	6.97076e+06	1.0572e+07	1.00983e+07	1.05928e+07
TAURINE	3.204	124.007	0.84317	-0.2461	0.00072359	3.1405	8.89258e+09	9.71423e+09	1.09672e+10	1.03464e+10	8.00675e+09	8.11981e+09	8.29026e+09	9.21387e+09	9.82261e+09	9.72075e+09	1.11465e+10	1.0808e+10	1.14576e+10	1.32892e+10	1.03207e+10	1.2892e+10	1.04044e+10	9.95643e+09	1.16647e+10	1.02524e+10	1.0764e+10	1.10406e+10	1.28111e+10	1.15946e+10
CYSTEATE	3.218	167.997	0.84268	-0.24694	0.0079686	2.0986	3.57368e+07	4.21807e+07	3.89571e+07	4.25305e+07	2.61443e+07	3.00431e+07	3.05115e+07	3.82147e+07	3.20658e+07	3.39615e+07	4.7309e+07	3.89773e+07	4.33469e+07	3.93869e+07	4.1884e+07	3.97895e+07	4.21087e+07	4.04721e+07	5.16027e+07	3.57978e+07	4.13698e+07	4.11628e+07	5.6451e+07	4.47742e+07
PROLINE	4.039	114.056	0.8414	-0.24914	0.0068386	2.165	9.04418e+06	9.75896e+06	1.12396e+07	1.23138e+07	8.55185e+06	9.7552e+06	8.39665e+06	1.0291e+07	9.47801e+06	9.90571e+06	1.14424e+07	1.07912e+07	1.10483e+07	1.67397e+07	1.15071e+07	1.50507e+07	1.07373e+07	1.00054e+07	1.08943e+07	1.14714e+07	1.15458e+07	1.0337e+07	1.32572e+07	1.11772e+07
SHIKIMATE	4.636	173.045	0.83307	-0.26349	0.37767	0.42289	2.81859e+06	2.87776e+06	2.5348e+06	2.35017e+06	2.5162e+06	2.19765e+06	2.78184e+06	2.04795e+06	2.46527e+06	2.37688e+06	2.57127e+06	2.79832e+06	2.66502e+06	2.94985e+06	2.40945e+06	2.67862e+06	2.26259e+06	2.85006e+06	2.5762e+06	2.23122e+06	1.85322e+06	8.53875e+06	2.60148e+06	2.7991e+06
N-ACETYLASPARAGINE	3.017	173.056	0.82329	-0.28052	0.083447	1.0786	487332	379192	458917	419350	503036	326739	302793	512537	456609	432126	385723	573032	547523	594050	479207	532467	377235	423962	469542	415980	401077	1.05163e+06	562822	506015
MALEATE	0.736	155.003	0.82165	-0.2834	0.033745	1.4718	7.0716e+07	1.01404e+08	1.02241e+08	1.03139e+08	1.09366e+08	8.47164e+07	7.28448e+07	6.13715e+07	1.10095e+08	9.52465e+07	1.47676e+08	1.15436e+08	1.05357e+08	1.51593e+08	1.19519e+08	1.38253e+08	9.94876e+07	8.54173e+07	1.21053e+08	1.11093e+08	1.46736e+08	9.93291e+07	1.55009e+08	9.629e+07
Lactate	2.239	89.0238	0.82146	-0.28374	0.34458	0.46272	4.22001e+09	5.55961e+09	6.206e+09	3.43122e+09	4.40602e+09	3.09307e+09	2.01977e+09	3.18662e+09	3.6791e+09	3.7282e+09	3.21965e+09	2.3936e+09	2.81698e+09	1.60126e+09	3.3932e+09	5.76123e+09	4.78111e+09	2.05021e+09	6.42172e+09	5.99109e+09	6.1912e+09	5.87452e+09	4.91814e+09	5.15369e+09
2-PROPENOATE	0.828	117.019	0.81541	-0.29441	0.05505	1.2592	3.37487e+07	2.43584e+07	3.76305e+07	2.97098e+07	4.5375e+07	2.4643e+07	3.12453e+07	3.24391e+07	4.07055e+07	4.50467e+07	4.80924e+07	4.361e+07	4.78211e+07	4.57455e+07	3.94555e+07	6.08749e+07	3.31333e+07	7.4082e+07	4.2231e+07	3.21198e+07	4.28066e+07	3.27758e+07	4.31246e+07	4.12737e+07
TREHALOSE	4.418	341.108	0.81508	-0.29499	0.46236	0.33502	1.64734e+07	1.22744e+07	2.73871e+07	4.54969e+07	1.0293e+08	7.2618e+07	1.58692e+07	1.38502e+07	4.64188e+07	1.30876e+07	1.76088e+07	1.4478e+07	1.20563e+07	1.2024e+07	2.02004e+07	1.66092e+07	2.05851e+07	6.87503e+07	6.40858e+07	7.0219e+07	3.7115e+07	9.07145e+07	6.06645e+07	1.58761e+07
Linoleic acid	0.961	279.232	0.80611	-0.31094	0.10012	0.99946	3.32813e+08	4.28361e+08	6.25402e+08	6.30947e+08	7.43379e+08	6.31701e+08	2.64621e+08	4.1752e+08	5.24174e+08	3.2306e+08	7.74098e+08	7.0568e+08	7.10824e+08	8.56051e+08	1.04631e+09	7.49637e+08	6.4071e+08	4.87726e+08	6.21355e+08	6.29918e+08	5.56993e+08	7.58141e+08	5.66353e+08	3.17483e+08
Pyruvic acid	1.049	87.0086	0.8047	-0.31348	0.14011	0.85353	8.90178e+07	6.43945e+07	1.4133e+08	1.00344e+08	1.28767e+08	3.13197e+07	1.05372e+08	4.16495e+08	5.13074e+07	1.9391e+08	1.47298e+08	1.83798e+08	1.76165e+08	1.60309e+08	1.25245e+08	2.69739e+08	2.83723e+08	2.34066e+08	1.17058e+08	1.7597e+08	1.01805e+08	1.67454e+08	6.64792e+07	1.76611e+08
OLEOYL-GLYCEROL	0.905	355.284	0.79832	-0.32496	0.65089	0.18649	1.33367e+06	1.99948e+06	3.19621e+06	2.30476e+06	1.43499e+06	2.67625e+06	2.77607e+06	2.70174e+06	1.53682e+06	2.59449e+06	3.0009e+06	1.07752e+06	4.07801e+06	3.59434e+06	1.43905e+06	5.36604e+06	3.40655e+06	2.23544e+06	2.1168e+06	2.56086e+06	2.90304e+06	3.88094e+06	1.42989e+06	350151
Ascorbic acid	2.823	175.024	0.79285	-0.33488	0.24012	0.61957	5.52436e+07	1.29333e+08	1.06332e+08	1.06887e+08	8.67192e+07	3.38741e+07	6.61375e+07	1.8376e+08	5.6479e+07	1.05227e+08	4.69259e+07	4.32619e+07	1.39661e+08	1.03405e+08	1.14215e+08	1.88697e+08	1.45985e+08	4.62584e+07	1.20834e+08	3.59493e+07	5.86831e+07	1.33955e+08	8.27522e+07	1.16329e+08
GLYCEROL 3-PHOSPHATE	4.509	171.006	0.78975	-0.34053	4.48e-05	4.3485	1.19084e+07	1.11153e+07	1.19615e+07	1.51173e+07	1.1443e+07	1.13476e+07	1.18902e+07	1.20409e+07	1.10809e+07	1.19075e+07	1.13462e+07	1.13662e+07	1.3752e+07	1.53278e+07	1.30583e+07	1.96291e+07	1.34201e+07	1.29704e+07	1.4984e+07	1.42441e+07	1.31822e+07	1.55058e+07	1.83899e+07	1.6005e+07
MYRISTATE	1.001	227.201	0.78374	-0.35156	0.059512	1.2254	7.86728e+07	1.19551e+08	1.27316e+08	1.47503e+08	1.37121e+08	1.47689e+08	8.88319e+07	1.57412e+08	1.50298e+08	1.13658e+08	2.34311e+08	1.86201e+08	1.99335e+08	3.3171e+08	2.0347e+08	1.65933e+08	2.44922e+08	1.58224e+08	1.52374e+08	1.31267e+08	1.66569e+08	1.26333e+08	1.58558e+08	1.15805e+08
METHIONINE	3.455	148.043	0.78246	-0.3539	0.013952	1.8554	5.08048e+06	3.98661e+06	4.73462e+06	6.92531e+06	3.29457e+06	4.01131e+06	2.84948e+06	5.68488e+06	3.5465e+06	4.94185e+06	3.5743e+06	5.10839e+06	6.45084e+06	8.7106e+06	4.57783e+06	7.32439e+06	5.38136e+06	4.64251e+06	4.04547e+06	5.30176e+06	5.32517e+06	5.37973e+06	5.50714e+06	6.03143e+06
HYPOXANTHINE	2.88	135.031	0.78061	-0.35733	0.056334	1.2492	3.8981e+06	4.00409e+06	4.73012e+06	3.68493e+06	4.51834e+06	4.97403e+06	4.05864e+06	2.60147e+06	6.04437e+06	5.24164e+06	8.18471e+06	4.23956e+06	5.11869e+06	6.63434e+06	7.50301e+06	8.09002e+06	4.38146e+06	3.99946e+06	6.61367e+06	3.65105e+06	6.91707e+06	3.68605e+06	7.51622e+06	7.85874e+06
MANNITOL	3.988	181.071	0.76288	-0.39047	0.039788	1.4002	5.42627e+06	8.4735e+06	1.1537e+07	9.00623e+06	8.20458e+06	1.30545e+07	9.51175e+06	1.13566e+07	1.48979e+07	1.105e+07	1.12001e+07	4.5653e+07	2.18182e+07	1.41748e+07	1.82917e+07	1.64112e+07	2.2408e+07	2.13284e+07	2.39474e+07	1.19086e+07	1.77137e+07	1.88378e+07	1.46583e+07	7.40978e+06
CYCLIC GMP	3.118	344.039	0.757	-0.40163	0.00068324	3.1654	1.24754e+06	1.87834e+06	2.78033e+06	2.49681e+06	1.88313e+06	1.66005e+06	1.88817e+06	2.43286e+06	1.88871e+06	2.66933e+06	2.56582e+06	2.39747e+06	2.46276e+06	3.08634e+06	2.6899e+06	3.0374e+06	2.91438e+06	2.53449e+06	3.41351e+06	2.95859e+06	2.83929e+06	2.95371e+06	2.29892e+06	2.87737e+06
Pseudouridine	3.516	243.061	0.74539	-0.42393	0.0053837	2.2689	1.27143e+06	1.59519e+06	1.95302e+06	1.87582e+06	1.04949e+06	1.18137e+06	1.38929e+06	1.58024e+06	2.26356e+06	1.59788e+06	2.16856e+06	1.23985e+06	2.11348e+06	2.48385e+06	1.54543e+06	2.12691e+06	1.8797e+06	1.4089e+06	2.19859e+06	1.77701e+06	2.16047e+06	2.96169e+06	2.96056e+06	2.0957e+06
PANTOTHENATE	2.516	218.103	0.7416	-0.43129	0.0034893	2.4573	1.48338e+07	1.75145e+07	1.43743e+07	1.60074e+07	9.8456e+06	1.54681e+07	1.38512e+07	2.07872e+07	1.68429e+07	1.79647e+07	1.67709e+07	1.63725e+07	2.40508e+07	2.6511e+07	1.98327e+07	3.56293e+07	2.00606e+07	2.21873e+07	1.77413e+07	1.53854e+07	2.00685e+07	1.84863e+07	2.24725e+07	1.46311e+07
4-ACETAMIDOBUTANOATE	2.816	144.066	0.73548	-0.44324	0.44091	0.35565	7.49878e+06	5.90008e+06	6.2778e+06	6.76345e+06	8.61547e+06	6.87307e+06	8.6596e+06	5.57568e+06	8.49297e+06	7.60128e+06	7.25717e+06	8.47758e+06	8.08529e+06	7.11472e+06	7.45044e+06	7.83103e+06	6.50809e+06	6.28391e+06	6.42156e+06	7.03181e+06	4.14936e+07	7.08775e+06	7.92046e+06	6.41108e+06
AZELATE	2.94	187.097	0.71099	-0.49209	0.021039	1.677	1.94215e+07	2.51889e+07	2.64401e+07	2.73682e+07	2.57269e+07	3.07988e+07	3.77066e+07	3.37918e+07	3.55057e+07	3.87255e+07	2.07656e+07	4.0892e+07	6.32194e+07	5.03912e+07	4.70598e+07	3.70137e+07	4.53051e+07	5.26469e+07	2.82071e+07	2.70495e+07	7.34653e+07	2.96828e+07	2.78165e+07	2.77569e+07
ALLANTOIN	3.093	157.036	0.6999	-0.51478	0.013644	1.8651	4.37089e+06	5.16464e+06	6.02843e+06	3.98531e+06	2.99081e+06	3.95693e+06	3.75904e+06	4.50785e+06	5.08917e+06	3.84235e+06	3.61666e+06	3.72964e+06	5.74999e+06	7.27846e+06	3.56664e+06	5.177e+06	4.71716e+06	4.69745e+06	7.34545e+06	4.0141e+06	4.90376e+06	1.37023e+07	6.37681e+06	5.3982e+06
URIDINE	2.89	243.061	0.69458	-0.52578	0.0073489	2.1338	6.59549e+06	1.40016e+07	1.43528e+07	1.15715e+07	1.01788e+07	1.64308e+07	1.37194e+07	1.31426e+07	1.7388e+07	1.74753e+07	2.44719e+07	1.33911e+07	1.78034e+07	2.17897e+07	2.5627e+07	2.85355e+07	1.42574e+07	1.06915e+07	2.94138e+07	1.69356e+07	2.3962e+07	1.76084e+07	1.96936e+07	2.23488e+07
ADENINE	2.931	134.047	0.68175	-0.55269	0.028115	1.5511	2.55627e+07	8.33339e+07	6.41619e+07	6.57744e+07	3.66051e+07	1.24003e+08	6.52096e+07	8.93074e+07	6.96307e+07	8.30808e+07	1.38074e+08	9.61791e+07	1.25592e+08	1.56429e+08	1.53291e+08	1.89686e+08	8.16659e+07	6.70585e+07	1.8066e+08	7.04734e+07	9.04474e+07	8.57938e+07	9.84209e+07	8.06439e+07
3-METHYL-2-OXOVALERATE	0.75	129.055	0.68069	-0.55493	0.00020725	3.6835	4.1633e+07	3.90232e+07	6.04129e+07	4.71258e+07	5.02642e+07	4.31067e+07	4.24051e+07	5.34677e+07	4.41334e+07	4.75348e+07	5.13664e+07	5.81904e+07	5.63409e+07	1.0297e+08	4.56593e+07	7.60872e+07	5.6431e+07	7.30323e+07	5.49915e+07	5.72905e+07	8.10864e+07	9.75934e+07	8.15e+07	6.71309e+07
ADENOSINE	2.931	266.089	0.67996	-0.55647	0.033854	1.4704	5.70718e+06	2.10008e+07	1.63821e+07	1.63553e+07	9.10468e+06	3.07178e+07	1.55712e+07	2.26797e+07	1.72865e+07	2.14582e+07	3.57121e+07	2.46873e+07	3.21634e+07	4.02886e+07	3.88732e+07	4.76586e+07	2.00594e+07	1.73423e+07	4.62458e+07	1.60864e+07	2.20876e+07	2.1713e+07	2.54965e+07	2.00374e+07
CYCLIC AMP	2.656	328.044	0.6677	-0.58273	8.87e-07	6.052	2.13182e+06	2.48138e+06	2.6896e+06	1.5258e+06	1.93874e+06	2.0551e+06	2.0563e+06	2.09016e+06	2.19056e+06	2.17286e+06	2.3385e+06	2.0074e+06	2.75669e+06	3.43683e+06	2.66482e+06	4.30785e+06	3.04559e+06	3.12459e+06	3.52027e+06	2.50836e+06	2.91827e+06	3.15497e+06	3.75789e+06	3.26155e+06
GUANINE	3.388	150.042	0.65843	-0.60289	0.0076474	2.1165	1.25179e+06	2.15e+06	2.2315e+06	2.28514e+06	1.43714e+06	4.40153e+06	2.14626e+06	2.68234e+06	2.50035e+06	2.95555e+06	3.71827e+06	2.75139e+06	3.75487e+06	5.37465e+06	4.74932e+06	6.39432e+06	2.84132e+06	2.22668e+06	5.66061e+06	2.38654e+06	3.47189e+06	2.89972e+06	3.61227e+06	2.96714e+06
GUANOSINE	3.641	282.084	0.64765	-0.62672	0.049592	1.3046	3.09545e+06	8.27647e+06	8.57979e+06	8.04814e+06	3.90083e+06	1.99989e+07	8.04793e+06	1.32452e+07	8.0924e+06	1.20675e+07	2.26112e+07	1.31177e+07	1.5733e+07	2.31389e+07	2.70279e+07	2.9858e+07	9.80928e+06	7.99018e+06	3.0804e+07	8.87335e+06	1.41606e+07	1.11329e+07	1.08964e+07	9.88355e+06
CYTIDINE	3.5	242.078	0.56789	-0.81632	0.00010291	3.9876	505876	1.17666e+06	1.20465e+06	844430	694553	1.01949e+06	976727	1.03633e+06	1.28046e+06	1.55481e+06	1.29052e+06	495228	1.19831e+06	1.84048e+06	1.77162e+06	2.36659e+06	1.42433e+06	1.07204e+06	2.03246e+06	1.54036e+06	1.99511e+06	2.09579e+06	1.92822e+06	2.00595e+06
4-Phenolsulfonic acid	0.566	172.991	0.50426	-0.98775	0.19328	0.7138	2.64646e+06	3.94438e+06	4.80461e+06	3.22202e+06	4.11497e+06	2.22157e+06	824918	1.05938e+06	1.24184e+06	1.17299e+06	5.66094e+06	3.25323e+06	2.69837e+06	2.33874e+06	2.85644e+06	2.55235e+06	3.11804e+06	1.69592e+06	1.22047e+06	2.52175e+06	5.2082e+06	3.08207e+07	6.7416e+06	5.98414e+06
N-ACETYLPROLINE	2.061	156.066	0.46977	-1.09	0.60085	0.22123	677339	581967	671125	843351	604388	571388	685887	710374	577346	495472	755352	785219	599141	578484	603446	608808	647935	540007	440326	731642	530039	1.02234e+07	387356	1.05225e+06
N-Isovalerylglycine	2.022	156.066	0.40806	-1.2931	0.44117	0.35539	3.2845e+06	2.96827e+06	1.00385e+07	5.20049e+06	4.99148e+06	4.16534e+06	1.44961e+06	2.5541e+06	3.17056e+06	1.66961e+06	4.64656e+06	2.97252e+06	2.50197e+06	3.1962e+06	4.1365e+06	4.21554e+06	4.95249e+06	2.83337e+06	1.65257e+06	4.28608e+06	3.24789e+06	6.5735e+07	1.36689e+06	1.73268e+07
